# HDAC Inhibitors recapitulate Human Disease-Associated Microglia Signatures *in vitro*

**DOI:** 10.1101/2024.10.11.617544

**Authors:** Verena Haage, John F. Tuddenham, Alex Bautista, Charles C. White, Frankie Garcia, Ronak Patel, Natacha Comandante-Lou, Victoria Marshe, Rajesh Kumar Soni, Peter A. Sims, Vilas Menon, Andrew A. Sproul, Philip L. De Jager

## Abstract

Disease-associated microglia (DAM), initially described in mouse models of neurodegenerative diseases, have been classified into two related states; starting from a TREM2-independent DAM1 state to a TREM2 dependent state termed DAM2, with each state being characterized by the expression of specific marker genes^1^. Recently, single-cell (sc)RNA-Seq studies have reported the existence of DAMs in humans^2–6^; however, whether DAMs play beneficial or detrimental roles in the context of neurodegeneration is still under debate^7,8^. Here, we present a pharmacological approach to mimic human DAM *in vitro* by exposing different human microglia models to selected histone deacetylase (HDAC) inhibitors. We also provide an initial functional characterization of our model system, showing a specific increase of amyloid beta phagocytosis along with a reduction of MCP-1 secretion. Additionally, we report an increase in *MITF* expression, a transcription factor previously described to drive expression towards the DAM phenotype. We further identify *CADM1*, *LIPA* and *SCIN* as DAM- marker genes shared across various proposed DAM signatures and in our model systems. Overall, our strategy for targeted microglial polarization bears great potential to further explore human DAM function and biology.
