## Supplementary material for "HDAC Inhibitors recapitulate Human Disease-Associated Microglia Signatures *in vitro*": Table S1_Signatures

### Sheet: cluster 11 signature
Tuddenham et al. 2022; Cluster 11
gene	up_type	down_types	num_down_types	sum_log10pvals	mean_log10pval	min_log10pval	sum_logFC	mean_logFC	min_logFC
11429	GLDN	11	1;2;3;4;5;6;7;8;9;10;12;13	12	-2202.11	-183.509	-200	18.674	1.55617	1.01254
1680	LGALS1	11	1;2;3;4;5;6;7;8;9;10;12	11	-2097.94	-190.722	-200	17.5525	1.59569	0.709515
210	RGCC	11	1;2;3;4;5;6;7;8;9;10;12	11	-2108.51	-191.683	-200	21.6887	1.9717	1.64288
13124	SPP1	11	1;2;3;4;5;6;7;8;9;12;13	11	-2036.97	-185.179	-200	20.5022	1.86383	1.03357
14106	CD9	11	1;2;3;4;5;6;7;8;9;10;12	11	-2108.94	-191.722	-200	13.8845	1.26222	0.732833
1730	GPNMB	11	1;2;3;4;5;6;7;8;9;10;12	11	-2172.52	-197.502	-200	13.9684	1.26985	0.909046
11030	LPL	11	1;2;3;4;5;6;7;8;9;10;12	11	-2106.51	-191.501	-200	14.4773	1.31611	1.20464
12027	RAMP1	11	1;2;3;4;5;6;7;8;9;10;12	11	-2092.91	-190.265	-200	10.2169	0.928811	0.74762
44	FTL	11	1;2;3;5;6;7;10;12	8	-1600	-200	-200	11.597	1.44962	0.78427
11139	APOC1	11	1;2;3;5;6;7;10;12	8	-1600	-200	-200	12.3259	1.54074	0.742254
12128	DBI	11	1;2;3;5;6;7;8;10	8	-1600	-200	-200	11.7316	1.46645	0.919739
11230	LIPA	11	1;2;3;5;6;7;8;12	8	-1558.21	-194.776	-200	9.04725	1.13091	0.714331
12129	CTSD	11	1;2;3;6;7;8;12;13	8	-1408.31	-176.039	-200	8.65447	1.08181	0.721696
12225	FABP5	11	1;2;3;5;6;7;8;10	8	-1533.4	-191.675	-200	7.13739	0.892174	0.728009
12523	MSR1	11	1;2;3;4;6;7;8;12	8	-1556.09	-194.511	-200	7.2585	0.907313	0.724276
13125	LGALS3	11	1;2;3;5;6;7;8;10	8	-1478.85	-184.856	-200	6.35588	0.794485	0.711343
13420	OLR1	11	1;2;3;4;5;6;9;12	8	-1587.22	-198.402	-200	6.90584	0.86323	0.723057
14020	CPM	11	1;2;3;7;8;9;10;12	8	-1319.37	-164.921	-200	7.42151	0.927689	0.735409
14120	CCL4	11	1;2;3;4;5;6;9;12	8	-283.176	-35.397	-70.7896	7.79468	0.974335	0.742705
34	FTH1	11	1;2;3;5;6;7;10	7	-1400	-200	-200	10.5525	1.50749	0.749566
13023	ANXA2	11	1;2;3;5;6;7;10	7	-1395.1	-199.3	-200	5.58144	0.797349	0.736563
13323	LIMS1	11	1;2;3;6;10;12;13	7	-1104.84	-157.835	-200	6.26533	0.895047	0.726468
14220	MYO1E	11	2;3;4;8;9;10;12	7	-1283.28	-183.325	-200	5.36895	0.766992	0.704402
1689	SH3BGRL3	11	1;5;6;7;8;10	6	-1200	-200	-200	8.53482	1.42247	0.857769
1830	S100A11	11	1;5;6;7;10;12	6	-1174.18	-195.696	-200	8.46284	1.41047	0.936302
1930	TREM2	11	1;5;6;7;8;12	6	-1200	-200	-200	8.49862	1.41644	0.739375
11330	GPX1	11	1;5;6;7;10;12	6	-1163.69	-193.949	-200	6.73166	1.12194	0.79832
11629	CAPG	11	1;5;6;7;10;12	6	-1067.67	-177.946	-200	5.92761	0.987936	0.721264
11729	MT2A	11	1;2;5;6;7;10	6	-880.467	-146.744	-200	5.69136	0.94856	0.716113
11829	ANXA5	11	1;3;6;7;10;12	6	-1074.78	-179.13	-200	5.6303	0.938384	0.709192
12324	S100A6	11	1;2;5;6;7;10	6	-1114.55	-185.759	-200	5.33264	0.888774	0.770241
12723	NUPR1	11	1;2;5;6;10;12	6	-974.219	-162.37	-200	5.84022	0.97337	0.811132
15106	CD63	11	1;5;6;7;12	5	-892.025	-178.405	-200	7.27429	1.45486	0.702375
11140	ATP6V1F	11	1;5;6;7;10	5	-1000	-200	-200	6.11093	1.22219	0.871202
12423	GYPC	11	1;5;6;7;10	5	-998.067	-199.613	-200	4.56493	0.912986	0.694133
13720	CALM1	11	1;6;7;10;13	5	-806.261	-161.252	-200	4.74442	0.948883	0.718137
11529	APOE	11	1;6;7;12	4	-800	-200	-200	5.52893	1.38223	1.153
11927	S100A4	11	1;5;6;7	4	-680.507	-170.127	-200	3.82805	0.957013	0.809893
12623	BRI3	11	1;6;7;10	4	-800	-200	-200	4.01471	1.00368	0.92969
13223	ASAH1	11	1;7;12;13	4	-614.742	-153.685	-200	5.54244	1.38561	0.700043
13520	CTSL	11	1;6;7;12	4	-657.703	-164.426	-200	3.46137	0.865342	0.738734
13820	APOC2	11	1;6;7;12	4	-638.115	-159.529	-200	3.53325	0.883312	0.715472
14320	PADI2	11	2;4;10;12	4	-763.895	-190.974	-200	4.28162	1.07041	0.847553
12823	PRDX1	11	1;6;7	3	-600	-200	-200	3.09123	1.03041	0.880079
12923	GSTO1	11	1;6;7	3	-600	-200	-200	2.733	0.910999	0.855047
13920	EMP3	11	1;6;7	3	-600	-200	-200	2.32991	0.776636	0.71202
14420	ITGAX	11	4;9;12	3	-548.222	-182.741	-200	2.98978	0.996595	0.741422
15716	A2M	11	7;12;13	3	-355.662	-118.554	-200	3.6411	1.2137	0.752674
15816	PLA2G7	11	7;8;12	3	-458.604	-152.868	-200	2.34594	0.781979	0.750682
13620	SLC3A2	11	1;6	2	-400	-200	-200	1.52678	0.763392	0.722116
14520	CALR	11	6;7	2	-400	-200	-200	1.79176	0.895878	0.847797
14717	ROMO1	11	6;7	2	-400	-200	-200	1.50819	0.754095	0.696659
14916	DRAP1	11	6;7	2	-400	-200	-200	1.46449	0.732243	0.703601
15116	SDCBP	11	6;12	2	-266.678	-133.339	-200	1.45143	0.725716	0.705611
15216	TALDO1	11	6;7	2	-400	-200	-200	1.49904	0.749519	0.743231
15416	NAA20	11	6;7	2	-400	-200	-200	1.54358	0.771788	0.73909
15916	HTRA1	11	7;12	2	-260.993	-130.497	-200	1.53585	0.767927	0.730425
16216	SOCS6	11	8;12	2	-271.681	-135.84	-200	1.85326	0.92663	0.873313
16416	ALCAM	11	10;12	2	-256.182	-128.091	-199.456	1.53454	0.767268	0.704389
16513	CTSB	11	12;13	2	-208.592	-104.296	-200	2.10971	1.05485	1.03262
1699	CD84	11	12;13	2	-89.3395	-44.6698	-82.4383	2.5639	1.28195	0.99197
17114	LGALS9	11	12;13	2	-86.3723	-43.1861	-78.8459	2.4705	1.23525	0.904738
17211	TYMP	11	12;13	2	-78.9153	-39.4577	-72.8289	2.45229	1.22615	0.902252
14620	COX17	11	6	1	-200	-200	-200	0.831945	0.831945	0.831945
14816	ELOC	11	6	1	-200	-200	-200	0.785741	0.785741	0.785741
15016	GABARAP	11	6	1	-200	-200	-200	0.759762	0.759762	0.759762
15316	NDUFC1	11	6	1	-200	-200	-200	0.739894	0.739894	0.739894
15516	C1orf54	11	6	1	-200	-200	-200	0.735256	0.735256	0.735256
15616	UCP2	11	7	1	-200	-200	-200	0.859501	0.859501	0.859501
16016	RABAC1	11	7	1	-200	-200	-200	0.727888	0.727888	0.727888
16116	FKBP2	11	7	1	-200	-200	-200	0.710795	0.710795	0.710795
16316	GNAS	11	10	1	-200	-200	-200	0.934768	0.934768	0.934768
16612	SCIN	11	12	1	-199.993	-199.993	-199.993	1.41854	1.41854	1.41854
16710	CXCL16	11	12	1	-156.612	-156.612	-156.612	1.31253	1.31253	1.31253
16810	GSN	11	12	1	-104.228	-104.228	-104.228	1.00042	1.00042	1.00042
1709	CEBPA	11	12	1	-79.014	-79.014	-79.014	1.02487	1.02487	1.02487
1739	ACSL1	11	12	1	-65.0277	-65.0277	-65.0277	0.917803	0.917803	0.917803
1749	MAFB	11	12	1	-62.7721	-62.7721	-62.7721	0.800224	0.800224	0.800224
1759	SIRPA	11	12	1	-58.6682	-58.6682	-58.6682	0.818419	0.818419	0.818419
1769	SCARB2	11	12	1	-53.3351	-53.3351	-53.3351	0.764512	0.764512	0.764512
1779	KCNMA1	11	12	1	-50.0092	-50.0092	-50.0092	0.735371	0.735371	0.735371
1788	DAB2	11	12	1	-47.5975	-47.5975	-47.5975	0.752958	0.752958	0.752958
1798	NPL	11	12	1	-45.3793	-45.3793	-45.3793	0.698252	0.698252	0.698252
1808	TGFB1	11	12	1	-43.9461	-43.9461	-43.9461	0.715131	0.715131	0.715131
18113	FNIP2	11	12	1	-40.887	-40.887	-40.887	0.713867	0.713867	0.713867
18210	DHRS9	11	12	1	-38.3136	-38.3136	-38.3136	0.751956	0.751956	0.751956
1838	PLEK	11	12	1	-35.991	-35.991	-35.991	0.699006	0.699006	0.699006
1848	CHI3L1	11	12	1	-19.8056	-19.8056	-19.8056	0.742738	0.742738	0.742738
1858	TPM3	11	13	1	-8.32708	-8.32708	-8.32708	1.67657	1.67657	1.67657

### Sheet: microglia 13 signature
DGE in Mic.13 compared to other microglia of 424 ROSMAP snRNAseq.
ident.1	gene	p_val	avg_log2FC	pct.1	pct.2	p_val_adj
Mic.13	DPYD	0	1.0156	0.873	0.585	0
Mic.13	PPARG	0	0.756824	0.468	0.164	0
Mic.13	PTPRG	0	2.54364	0.759	0.196	0
Mic.13	TPRG1	0	1.55555	0.521	0.124	0
Mic.13	SPP1	0	2.08331	0.923	0.702	0
Mic.13	GPNMB	0	0.519895	0.308	0.074	0
Mic.13	LPL	0	0.486333	0.229	0.033	0
Mic.13	GLDN	0	1.71956	0.807	0.462	0
Mic.13	MYO1E	0	1.43391	0.71	0.281	0
Mic.13	XYLT1	0	0.550444	0.446	0.172	0
Mic.13	FLT1	5.30886e-306	0.461284	0.305	0.09	1.01776e-301
Mic.13	ARID5B	2.84803e-298	0.664147	0.544	0.255	5.45996e-294
Mic.13	PLXDC2	9.69876e-272	0.459186	0.999	0.998	1.85935e-267
Mic.13	ITPR2	8.91749e-261	-0.610236	0.893	0.974	1.70957e-256
Mic.13	ALCAM	2.14572e-247	0.803272	0.656	0.387	4.11356e-243
Mic.13	DIRC3	8.40526e-242	0.707277	0.317	0.113	1.61137e-237
Mic.13	RASGRP3	4.84971e-236	0.412015	0.331	0.122	9.29738e-232
Mic.13	MITF	1.18965e-234	0.660149	0.566	0.303	2.28067e-230
Mic.13	ASAP1	8.53121e-229	0.675848	0.684	0.439	1.63552e-224
Mic.13	CD83	4.11159e-228	0.385531	0.284	0.095	7.88233e-224
Mic.13	OLR1	8.37691e-227	0.519176	0.54	0.272	1.60594e-222
Mic.13	FOXP2	2.51265e-205	-0.667381	0.403	0.681	4.817e-201
Mic.13	CADM1	3.92922e-203	0.547246	0.411	0.193	7.5327e-199
Mic.13	ITGAX	2.07606e-191	0.453712	0.564	0.315	3.98002e-187
Mic.13	ADAMTS17	1.68398e-185	0.475107	0.3	0.118	3.22836e-181
Mic.13	ADARB1	3.15843e-179	0.364487	0.272	0.104	6.05502e-175
Mic.13	SRGAP1	2.47868e-174	-0.593008	0.535	0.758	4.75187e-170
Mic.13	CPM	1.06619e-164	0.703485	0.54	0.319	2.044e-160
Mic.13	FMNL2	7.16005e-164	0.632292	0.912	0.826	1.37265e-159
Mic.13	SOCS6	3.64153e-161	0.596924	0.665	0.455	6.98117e-157
Mic.13	GAS7	1.32465e-158	0.480107	0.625	0.403	2.5395e-154
Mic.13	SCIN	1.81223e-153	0.513077	0.627	0.398	3.47422e-149
Mic.13	MSR1	4.13552e-152	0.567882	0.691	0.491	7.92821e-148
Mic.13	WIPF3	2.2748e-148	0.326277	0.285	0.121	4.36101e-144
Mic.13	AOAH	6.02199e-148	-0.470385	0.547	0.769	1.15448e-143
Mic.13	RGCC	6.30924e-148	0.379567	0.185	0.063	1.20954e-143
Mic.13	TMEM163	7.08343e-147	-0.832115	0.197	0.447	1.35796e-142
Mic.13	CLEC5A	8.39618e-145	0.266228	0.237	0.091	1.60963e-140
Mic.13	PADI2	6.39738e-143	0.488738	0.573	0.355	1.22644e-138
Mic.13	SAMD4A	2.18242e-141	0.503272	0.504	0.3	4.18391e-137
Mic.13	SLC9A9	7.72869e-138	-0.417432	0.831	0.941	1.48167e-133
Mic.13	ATG7	1.51737e-133	0.448784	0.811	0.65	2.90895e-129
Mic.13	RASGEF1B	3.2485e-132	0.267955	0.261	0.111	6.2277e-128
Mic.13	PRKCA	4.8993e-128	-0.52763	0.521	0.71	9.39244e-124
Mic.13	MAFB	6.28639e-125	0.284475	0.318	0.151	1.20516e-120
Mic.13	ELL2	1.80707e-123	0.375538	0.766	0.588	3.46433e-119
Mic.13	STARD13	5.5411e-123	0.42865	0.564	0.356	1.06228e-118
Mic.13	LIPA	5.55436e-121	0.333632	0.411	0.228	1.06483e-116
Mic.13	HDAC9	1.40092e-118	0.496561	0.899	0.819	2.68571e-114
Mic.13	IGSF21	1.1092e-117	-0.418851	0.382	0.605	2.12645e-113
Mic.13	CTSD	9.03937e-117	0.529815	0.545	0.361	1.73294e-112
Mic.13	NPL	2.67154e-116	0.418654	0.695	0.512	5.1216e-112
Mic.13	ZNF804A	8.32596e-115	0.406739	0.316	0.158	1.59617e-110
Mic.13	ZNF618	1.2508e-113	0.31561	0.418	0.237	2.39791e-109
Mic.13	DSCAM	8.33957e-113	0.58321	0.662	0.491	1.59878e-108
Mic.13	MVB12B	7.75232e-109	-0.381065	0.278	0.484	1.4862e-104
Mic.13	LIMS1	7.05305e-103	0.46441	0.676	0.511	1.35214e-98
Mic.13	SLC11A1	1.22393e-102	0.35313	0.675	0.479	2.34639e-98
Mic.13	CACNA1A	4.38432e-102	0.436573	0.569	0.396	8.40517e-98
Mic.13	FRMD4B	3.39812e-99	0.354601	0.787	0.626	6.51454e-95
Mic.13	CYTH3	3.46109e-96	0.322623	0.377	0.217	6.63526e-92
Mic.13	ST6GALNAC3	1.46152e-93	-0.438452	0.605	0.782	2.80187e-89
Mic.13	PRKCE	2.25431e-90	0.360454	0.554	0.385	4.32175e-86
Mic.13	CPED1	1.28276e-89	-0.392684	0.408	0.601	2.45919e-85
Mic.13	ADAM28	2.57526e-88	-0.367841	0.712	0.836	4.93703e-84
Mic.13	MRC1	3.63448e-87	-0.43751	0.098	0.266	6.96767e-83
Mic.13	IL6ST	4.27244e-86	-0.374294	0.5	0.657	8.19069e-82
Mic.13	ELMO1	7.07601e-86	-0.308191	0.94	0.976	1.35654e-81
Mic.13	CSGALNACT1	8.73634e-86	-0.397928	0.601	0.769	1.67484e-81
Mic.13	ADK	2.51682e-84	0.363451	0.702	0.553	4.825e-80
Mic.13	DENND4C	2.52571e-83	0.299626	0.509	0.341	4.84204e-79
Mic.13	FAM177B	3.9162e-83	-0.386167	0.215	0.395	7.50775e-79
Mic.13	SRGAP2	2.53792e-82	-0.302969	0.916	0.964	4.86545e-78
Mic.13	TRHDE	2.61222e-81	0.251163	0.17	0.073	5.0079e-77
Mic.13	FRMD4A	4.05053e-81	-0.330631	0.97	0.981	7.76526e-77
Mic.13	ABCC4	4.13699e-78	-0.37446	0.593	0.718	7.93102e-74
Mic.13	CDK6	1.80531e-76	0.33077	0.605	0.443	3.46097e-72
Mic.13	CHSY3	2.77288e-76	0.42125	0.645	0.489	5.31589e-72
Mic.13	LNCAROD	4.87388e-72	0.402851	0.848	0.754	9.34371e-68
Mic.13	FNDC3B	4.06829e-71	0.338784	0.654	0.506	7.79932e-67
Mic.13	DTNA	2.42397e-70	0.352197	0.759	0.642	4.64699e-66
Mic.13	FNIP2	1.21569e-68	0.430191	0.583	0.451	2.33059e-64
Mic.13	TLN2	3.47366e-68	-0.330689	0.382	0.535	6.65935e-64
Mic.13	SSBP2	3.67415e-68	-0.34329	0.485	0.636	7.04371e-64
Mic.13	MTSS1	1.24957e-67	0.373229	0.681	0.549	2.39554e-63
Mic.13	APOE	2.80995e-65	0.464222	0.625	0.492	5.38695e-61
Mic.13	FAM13A	7.90814e-65	-0.329585	0.423	0.577	1.51607e-60
Mic.13	FYB1	2.86861e-64	-0.321048	0.787	0.872	5.49941e-60
Mic.13	BCL2	2.95491e-63	0.430362	0.641	0.522	5.66486e-59
Mic.13	CTTNBP2	4.64198e-62	-0.321336	0.421	0.57	8.89913e-58
Mic.13	SDK1	1.31996e-61	0.401401	0.736	0.62	2.53049e-57
Mic.13	SLC1A3	1.43939e-61	0.252802	0.987	0.969	2.75945e-57
Mic.13	MALAT1	5.82937e-61	0.331582	1	1	1.11755e-56
Mic.13	LPP	6.02068e-61	0.281859	0.902	0.846	1.15422e-56
Mic.13	TBXAS1	7.83332e-61	-0.267437	0.813	0.891	1.50173e-56
Mic.13	RTTN	1.01104e-60	0.474131	0.488	0.355	1.93827e-56
Mic.13	ASAH1	1.03696e-60	0.263746	0.533	0.388	1.98796e-56
Mic.13	PREX1	1.67754e-60	-0.28141	0.615	0.736	3.21601e-56
Mic.13	MIR99AHG	6.03907e-60	-0.30781	0.518	0.649	1.15775e-55
Mic.13	SRGAP2B	1.93998e-58	-0.278794	0.743	0.827	3.71914e-54
Mic.13	PDE8A	2.02082e-57	0.256056	0.521	0.381	3.87411e-53
Mic.13	RALGAPA2	1.15823e-55	0.298356	0.596	0.47	2.22044e-51
Mic.13	FCHSD2	1.20835e-52	-0.268911	0.818	0.879	2.31653e-48
Mic.13	SAMSN1	2.93834e-52	0.28693	0.654	0.53	5.63309e-48
Mic.13	F13A1	2.98623e-52	-0.596145	0.037	0.137	5.72489e-48
Mic.13	MS4A6A	5.4348e-52	-0.302231	0.361	0.495	1.04191e-47
Mic.13	INPP5D	1.2733e-50	-0.257635	0.722	0.808	2.44104e-46
Mic.13	TGFBR1	3.11102e-50	0.272279	0.763	0.672	5.96415e-46
Mic.13	IPCEF1	1.94091e-48	0.317401	0.779	0.71	3.72092e-44
Mic.13	HAMP	3.8587e-48	-0.294443	0.098	0.212	7.39752e-44
Mic.13	NCK2	4.14145e-48	0.29294	0.769	0.676	7.93957e-44
Mic.13	CX3CR1	1.30314e-46	-0.316787	0.267	0.39	2.49825e-42
Mic.13	SERPINB9	7.50342e-45	-0.293819	0.318	0.441	1.43848e-40
Mic.13	PICALM	9.20296e-45	-0.250272	0.915	0.941	1.7643e-40
Mic.13	TANC2	3.01765e-44	0.283339	0.721	0.63	5.78513e-40
Mic.13	TMEM117	4.30928e-44	0.251988	0.533	0.405	8.26131e-40
Mic.13	NAV3	1.9601e-43	-0.264112	0.797	0.866	3.75771e-39
Mic.13	BICD1	4.33545e-42	0.275823	0.408	0.295	8.31149e-38
Mic.13	PDE3B	8.213e-42	0.306725	0.724	0.63	1.57451e-37
Mic.13	MIR646HG	1.82708e-40	-0.287985	0.406	0.528	3.50269e-36
Mic.13	SYNDIG1	2.8876e-40	0.292679	0.749	0.669	5.53583e-36
Mic.13	PTPRM	2.4453e-39	0.285253	0.388	0.284	4.68789e-35
Mic.13	EPB41L3	2.16614e-36	-0.314441	0.507	0.605	4.15271e-32
Mic.13	MAF	6.98945e-35	-0.252086	0.506	0.594	1.33995e-30
Mic.13	MAML2	3.32492e-34	0.263986	0.953	0.94	6.3742e-30
Mic.13	CCDC26	1.72413e-30	-0.479074	0.206	0.302	3.30534e-26
Mic.13	RASGEF1C	2.4616e-28	-0.256926	0.333	0.426	4.71914e-24
Mic.13	NHSL1	3.74264e-28	0.288719	0.525	0.434	7.17502e-24
Mic.13	HSPA1A	1.37342e-26	-0.288355	0.254	0.34	2.63298e-22
Mic.13	GRID2	3.27666e-16	-0.408088	0.4	0.475	6.28169e-12
Mic.13	RPS27	3.26855e-15	-0.267872	0.539	0.584	6.26613e-11
Mic.13	SRGN	2.22127e-08	-0.308019	0.344	0.381	0.00042584
Mic.13	NAMPT	0.000162174	-0.309445	0.186	0.209	1

### Sheet: DAM1
DAM1
APOE
H2-D1
B2M
FTH1
CSTB
LYZ2
CTSB
TYROBP
TIMP2
CTSD

### Sheet: DAM2
DAM2
ANK
CD9
CD63
SERPINE2
SPP1
CADM1
CD68
CTSZ
AXL
CLEC7A
CTSA
CD52
CSF1
CCL6
LPL
CTSL
CST7
ITGAX
GUSB
HIF1A

### Sheet: Dolan et al.
	Dolan et al. 2023; Cluster 2+8
1	A2M
2	ABCA1
3	ABCC5
4	AKR1B1
5	ALAS1
6	ANXA2
7	ANXA5
8	APOC1
9	APOE
10	ARID5B
11	ASAH1
12	ASAP1
13	ATOX1
14	ATP1B1
15	ATP6AP1
16	ATP6AP2
17	ATP6V0B
18	ATP6V1B2
19	ATP6V1F
20	ATP6V1G1
21	BRI3
22	C1QA
23	C3AR1
24	CADM1
25	CANX
26	CD63
27	CD68
28	CD83
29	CD84
30	CD9
31	CLN8
32	CREG1
33	CSTB
34	CTSB
35	CTSD
36	CTSL
37	CTSS
38	CTSZ
39	CXCL16
40	CYP27A1
41	CYSTM1
42	DBI
43	DMXL2
44	DNASE2
45	EEPD1
46	ELL2
47	FAM20C
48	FCGR1A
49	FNIP2
50	FTH1
51	FTL
52	GABARAPL2
53	GAS7
54	GGA1
55	GLUL
56	GM2A
57	GPNMB
58	GPX4
59	GRN
60	GSTO1
61	GYPC
62	HEXB
63	HIF1A
64	HM13
65	HSD17B14
66	IER5L
67	IFI30
68	IGF2R
69	IQGAP2
70	ISCU
71	ITGAX
72	ITM2B
73	ANOS1
74	KCTD12
75	LAMP2
76	LGALS1
77	LIMS1
78	LIPA
79	LITAF
80	LPL
81	MAFB
82	MALAT1
83	MARCKS
84	MGAT1
85	MGST3
86	MITF
87	MS4A7
88	MSR1
89	MT-ND5
90	MYO1E
91	MYO9B
92	NAGK
93	NEAT1
94	NPC2
95	NPL
96	OLR1
97	PEBP1
98	PLA2G7
99	PLAUR
100	PLXNC1
101	PRDX1
102	PSAP
103	RASGRP3
104	RENBP
105	RRAGD
106	SAT1
107	SCARB2
108	SDCBP
109	SGK1
110	SH3PXD2A
111	SIRPA
112	SLC11A1
113	SLC15A3
114	SLC37A2
115	SLC38A6
116	SMS
117	SNHG12
118	SNX24
119	SOAT1
120	SPP1
121	SQSTM1
122	TALDO1
123	TGFBR1
124	TIMP2
125	TMEM144
126	TNFAIP2
127	TPP1
128	TREM2
129	TXNRD1
130	UGCG
131	UQCRB
132	VEGFB
133	WARS
134	ZC3H12C
