## Supplementary material for "HDAC Inhibitors recapitulate Human Disease-Associated Microglia Signatures *in vitro*": Table S3A_HMC3 results

### Sheet: dam1
DAM1 (Keren-Shaul et al. 2017)
GeneID	baseMean	log2FoldChange	lfcSE	stat	pvalue	padj	Drug	cluster	geneLabel	sig.HMC3	mean.sig
APOE	88.6	1.61	0.304	5.31	1.1e-07	4.3e-07	Entinostat v. DMSO	dam1	APOE	1	0.714		downregulated
B2M	13700	0.677	0.078	8.68	3.89e-18	5.77e-17	Entinostat v. DMSO	dam1	B2M	1	0.714
CSTB	1880	0.152	0.0865	1.76	0.0792	0.118	Entinostat v. DMSO	dam1		0	0.714
CTSB	10200	0.985	0.0779	12.7	1.11e-36	8.64e-35	Entinostat v. DMSO	dam1	CTSB	1	0.714
CTSD	11600	0.195	0.108	1.8	0.0722	0.109	Entinostat v. DMSO	dam1		0	0.714
FTH1	48600	0.361	0.0847	4.26	2.01e-05	5.62e-05	Entinostat v. DMSO	dam1	FTH1	1	0.714
TIMP2	47200	0.616	0.112	5.5	3.74e-08	1.57e-07	Entinostat v. DMSO	dam1	TIMP2	1	0.714
TYROBP	0.249	0.238	4.08	0.0583	0.954	NA	Entinostat v. DMSO	dam1		NA	0.714
APOE	88.6	1.13	0.307	3.66	0.000249	0.0012	Vorinostat v. DMSO	dam1		1	0.857
B2M	13700	0.561	0.078	7.19	6.3e-13	2.16e-11	Vorinostat v. DMSO	dam1	B2M	1	0.857
CSTB	1880	-0.416	0.0875	-4.75	2.02e-06	1.76e-05	Vorinostat v. DMSO	dam1	CSTB	1	0.857
CTSB	10200	0.727	0.078	9.33	1.06e-20	9.91e-19	Vorinostat v. DMSO	dam1	CTSB	1	0.857
CTSD	11600	0.214	0.108	1.98	0.0481	0.1	Vorinostat v. DMSO	dam1		0	0.857
FTH1	48600	0.29	0.0847	3.42	0.000621	0.0026	Vorinostat v. DMSO	dam1		1	0.857
TIMP2	47200	0.641	0.112	5.73	1.02e-08	1.58e-07	Vorinostat v. DMSO	dam1	TIMP2	1	0.857
TYROBP	0.249	1.65	4.05	0.406	0.685	NA	Vorinostat v. DMSO	dam1		NA	0.857

### Sheet: dam2
DAM2 (Keren-Shaul et al. 2017)
GeneID	baseMean	log2FoldChange	lfcSE	stat	pvalue	padj	Drug	cluster	geneLabel	sig.HMC3	mean.sig
AXL	20300	-2.57	0.294	-8.75	2.18e-18	3.31e-17	Entinostat v. DMSO	dam2	AXL	1	0.875		downregulated
CADM1	6010	0.963	0.0894	10.8	4.52e-27	1.62e-25	Entinostat v. DMSO	dam2	CADM1	1	0.875
CD52	26.3	2.56	0.577	4.43	9.21e-06	2.72e-05	Entinostat v. DMSO	dam2	CD52	1	0.875
CD68	835	-0.55	0.211	-2.6	0.00923	0.0168	Entinostat v. DMSO	dam2		1	0.875
CD9	3570	2	0.0924	21.6	2.58e-103	3.47e-100	Entinostat v. DMSO	dam2	CD9	1	0.875
CLEC7A	2.55	-1.03	1.92	-0.533	0.594	0.661	Entinostat v. DMSO	dam2		0	0.875
CSF1	249	-0.665	0.308	-2.16	0.0308	0.0508	Entinostat v. DMSO	dam2		0	0.875
CST7	25.3	5.28	0.816	6.47	9.66e-11	5.74e-10	Entinostat v. DMSO	dam2	CST7	1	0.875
CTSA	10100	-0.625	0.0795	-7.85	4.03e-15	4.17e-14	Entinostat v. DMSO	dam2	CTSA	1	0.875
CTSL	1630	0.862	0.0953	9.04	1.56e-19	2.64e-18	Entinostat v. DMSO	dam2	CTSL	1	0.875
CTSZ	2020	-0.92	0.22	-4.18	2.93e-05	8e-05	Entinostat v. DMSO	dam2	CTSZ	1	0.875
GUSB	2440	0.719	0.129	5.57	2.59e-08	1.11e-07	Entinostat v. DMSO	dam2	GUSB	1	0.875
HIF1A	14000	0.505	0.0727	6.95	3.74e-12	2.71e-11	Entinostat v. DMSO	dam2	HIF1A	1	0.875
ITGAX	144	4.57	0.362	12.6	1.47e-36	1.12e-34	Entinostat v. DMSO	dam2	ITGAX	1	0.875
LPL	73.3	10.4	1.36	7.69	1.47e-14	1.41e-13	Entinostat v. DMSO	dam2	LPL	1	0.875
SPP1	86.3	6.85	0.716	9.56	1.14e-21	2.39e-20	Entinostat v. DMSO	dam2	SPP1	1	0.875
AXL	20300	-0.831	0.293	-2.83	0.00463	0.0143	Vorinostat v. DMSO	dam2		1	0.6
CADM1	6010	0.478	0.0896	5.33	9.6e-08	1.16e-06	Vorinostat v. DMSO	dam2	CADM1	1	0.6
CD52	26.3	1.66	0.589	2.82	0.00487	0.0149	Vorinostat v. DMSO	dam2		1	0.6
CD68	835	0.0582	0.211	0.276	0.782	0.861	Vorinostat v. DMSO	dam2		0	0.6
CD9	3570	1.41	0.0928	15.2	7.13e-52	5.16e-49	Vorinostat v. DMSO	dam2	CD9	1	0.6
CLEC7A	2.55	-0.334	1.88	-0.178	0.859	NA	Vorinostat v. DMSO	dam2		NA	0.6
CSF1	249	-0.412	0.307	-1.34	0.18	0.291	Vorinostat v. DMSO	dam2		0	0.6
CST7	25.3	0.648	0.959	0.676	0.499	0.633	Vorinostat v. DMSO	dam2		0	0.6
CTSA	10100	0.0179	0.0793	0.226	0.822	0.887	Vorinostat v. DMSO	dam2		0	0.6
CTSL	1630	-0.114	0.0969	-1.17	0.241	0.367	Vorinostat v. DMSO	dam2		0	0.6
CTSZ	2020	-1.19	0.22	-5.4	6.69e-08	8.41e-07	Vorinostat v. DMSO	dam2	CTSZ	1	0.6
GUSB	2440	0.0171	0.13	0.132	0.895	0.937	Vorinostat v. DMSO	dam2		0	0.6
HIF1A	14000	-0.205	0.0728	-2.81	0.00494	0.0151	Vorinostat v. DMSO	dam2		1	0.6
ITGAX	144	3.04	0.368	8.26	1.41e-16	7.9e-15	Vorinostat v. DMSO	dam2	ITGAX	1	0.6
LPL	73.3	4.75	1.42	3.35	0.000805	0.00325	Vorinostat v. DMSO	dam2		1	0.6
SPP1	86.3	3.94	0.73	5.39	6.9e-08	8.65e-07	Vorinostat v. DMSO	dam2	SPP1	1	0.6

### Sheet: cluster11
Cluster 11 (Tuddenham et al. 2022)
GeneID	baseMean	log2FoldChange	lfcSE	stat	pvalue	padj	Drug	cluster	geneLabel	sig.HMC3	mean.sig
A2M	4.57	6.1	1.95	3.12	0.00179	0.00368	Entinostat v. DMSO	cluster11		1	0.663		downregulated
ACSL1	2140	1.49	0.228	6.54	6.17e-11	3.78e-10	Entinostat v. DMSO	cluster11	ACSL1	1	0.663
ALCAM	16800	-0.144	0.102	-1.41	0.157	0.216	Entinostat v. DMSO	cluster11		0	0.663
ANXA2	112000	0.0264	0.162	0.163	0.871	0.897	Entinostat v. DMSO	cluster11		0	0.663
ANXA5	30700	0.473	0.076	6.22	4.91e-10	2.66e-09	Entinostat v. DMSO	cluster11	ANXA5	1	0.663
APOC1	31.9	-1.61	0.96	-1.67	0.0942	0.138	Entinostat v. DMSO	cluster11		0	0.663
APOC2	6.72	1.28	1.16	1.1	0.27	0.343	Entinostat v. DMSO	cluster11		0	0.663
APOE	88.6	1.61	0.304	5.31	1.1e-07	4.3e-07	Entinostat v. DMSO	cluster11	APOE	1	0.663
ASAH1	2270	1.34	0.233	5.74	9.4e-09	4.28e-08	Entinostat v. DMSO	cluster11	ASAH1	1	0.663
ATP6V1F	2900	0.161	0.13	1.24	0.216	0.284	Entinostat v. DMSO	cluster11		0	0.663
BRI3	1980	-0.658	0.138	-4.77	1.85e-06	6.12e-06	Entinostat v. DMSO	cluster11	BRI3	1	0.663
C1orf54	17.8	-2.55	1.22	-2.08	0.0372	0.0602	Entinostat v. DMSO	cluster11		0	0.663
CALM1	14800	0.854	0.101	8.46	2.59e-17	3.49e-16	Entinostat v. DMSO	cluster11	CALM1	1	0.663
CALR	42800	-0.441	0.0889	-4.96	6.92e-07	2.44e-06	Entinostat v. DMSO	cluster11	CALR	1	0.663
CAPG	2630	-0.0468	0.11	-0.425	0.671	0.729	Entinostat v. DMSO	cluster11		0	0.663
CCL4	1.25	3.21	3.62	0.887	0.375	NA	Entinostat v. DMSO	cluster11		NA	0.663
CD63	10200	-1.06	0.163	-6.51	7.63e-11	4.61e-10	Entinostat v. DMSO	cluster11	CD63	1	0.663
CD84	3.98	1.88	1.32	1.43	0.154	0.212	Entinostat v. DMSO	cluster11		0	0.663
CD9	3570	2	0.0924	21.6	2.58e-103	3.47e-100	Entinostat v. DMSO	cluster11	CD9	1	0.663
CEBPA	146	3.76	0.372	10.1	5.54e-24	1.46e-22	Entinostat v. DMSO	cluster11	CEBPA	1	0.663
CHI3L1	0.202	1.58	4.05	0.39	0.696	NA	Entinostat v. DMSO	cluster11		NA	0.663
COX17	644	0.124	0.12	1.03	0.301	0.375	Entinostat v. DMSO	cluster11		0	0.663
CPM	1470	4.04	0.294	13.8	4.72e-43	5.46e-41	Entinostat v. DMSO	cluster11	CPM	1	0.663
CTSB	10200	0.985	0.0779	12.7	1.11e-36	8.64e-35	Entinostat v. DMSO	cluster11	CTSB	1	0.663
CTSD	11600	0.195	0.108	1.8	0.0722	0.109	Entinostat v. DMSO	cluster11		0	0.663
CTSL	1630	0.862	0.0953	9.04	1.56e-19	2.64e-18	Entinostat v. DMSO	cluster11	CTSL	1	0.663
CXCL16	485	0.338	0.15	2.26	0.0237	0.0401	Entinostat v. DMSO	cluster11		1	0.663
DAB2	5270	-0.344	0.266	-1.29	0.196	0.261	Entinostat v. DMSO	cluster11		0	0.663
DBI	2800	0.59	0.102	5.8	6.46e-09	3e-08	Entinostat v. DMSO	cluster11	DBI	1	0.663
DHRS9	6.96	4.41	1.41	3.13	0.00172	0.00355	Entinostat v. DMSO	cluster11		1	0.663
DRAP1	6590	-0.823	0.0963	-8.55	1.27e-17	1.78e-16	Entinostat v. DMSO	cluster11	DRAP1	1	0.663
ELOC	2980	-0.12	0.111	-1.08	0.281	0.355	Entinostat v. DMSO	cluster11		0	0.663
EMP3	1250	-2.51	0.312	-8.06	7.69e-16	8.7e-15	Entinostat v. DMSO	cluster11	EMP3	1	0.663
FABP5	927	2	0.141	14.2	1.57e-45	2.01e-43	Entinostat v. DMSO	cluster11	FABP5	1	0.663
FKBP2	1120	-1.22	0.153	-8	1.29e-15	1.42e-14	Entinostat v. DMSO	cluster11	FKBP2	1	0.663
FNIP2	868	0.0371	0.144	0.257	0.797	0.837	Entinostat v. DMSO	cluster11		0	0.663
FTH1	48600	0.361	0.0847	4.26	2.01e-05	5.62e-05	Entinostat v. DMSO	cluster11	FTH1	1	0.663
FTL	57600	0.132	0.173	0.759	0.448	0.525	Entinostat v. DMSO	cluster11		0	0.663
GABARAP	5630	-0.693	0.0928	-7.46	8.34e-14	7.24e-13	Entinostat v. DMSO	cluster11	GABARAP	1	0.663
GLDN	1.31	0.867	2.54	0.341	0.733	NA	Entinostat v. DMSO	cluster11		NA	0.663
GNAS	52200	-0.773	0.11	-7.06	1.68e-12	1.27e-11	Entinostat v. DMSO	cluster11	GNAS	1	0.663
GPNMB	11.9	3.59	1.02	3.51	0.000456	0.00104	Entinostat v. DMSO	cluster11		1	0.663
GPX1	5280	-0.553	0.145	-3.82	0.000133	0.000328	Entinostat v. DMSO	cluster11		1	0.663
GSN	5480	2.34	0.155	15.1	9.38e-52	1.82e-49	Entinostat v. DMSO	cluster11	GSN	1	0.663
GSTO1	2190	-0.381	0.133	-2.87	0.00404	0.00786	Entinostat v. DMSO	cluster11		1	0.663
GYPC	21.4	0.694	0.605	1.15	0.251	0.323	Entinostat v. DMSO	cluster11		0	0.663
HTRA1	491	2.92	0.255	11.4	2.42e-30	1.13e-28	Entinostat v. DMSO	cluster11	HTRA1	1	0.663
ITGAX	144	4.57	0.362	12.6	1.47e-36	1.12e-34	Entinostat v. DMSO	cluster11	ITGAX	1	0.663
KCNMA1	1740	-0.88	0.24	-3.67	0.000244	0.000578	Entinostat v. DMSO	cluster11		1	0.663
LGALS1	25600	-0.432	0.0857	-5.04	4.54e-07	1.64e-06	Entinostat v. DMSO	cluster11	LGALS1	1	0.663
LGALS3	1310	0.895	0.0943	9.49	2.38e-21	4.91e-20	Entinostat v. DMSO	cluster11	LGALS3	1	0.663
LGALS9	57.9	2.56	0.386	6.63	3.45e-11	2.19e-10	Entinostat v. DMSO	cluster11	LGALS9	1	0.663
LIMS1	3950	-0.000496	0.0834	-0.00594	0.995	0.996	Entinostat v. DMSO	cluster11		0	0.663
LIPA	2230	1.48	0.216	6.84	8.15e-12	5.68e-11	Entinostat v. DMSO	cluster11	LIPA	1	0.663
LPL	73.3	10.4	1.36	7.69	1.47e-14	1.41e-13	Entinostat v. DMSO	cluster11	LPL	1	0.663
MAFB	126	4.31	0.692	6.23	4.55e-10	2.47e-09	Entinostat v. DMSO	cluster11	MAFB	1	0.663
MSR1	6.38	2.65	1.19	2.22	0.0266	0.0445	Entinostat v. DMSO	cluster11		1	0.663
MT2A	23500	0.4	0.17	2.35	0.0186	0.0321	Entinostat v. DMSO	cluster11		1	0.663
MYO1E	7670	0.0239	0.0988	0.242	0.809	0.847	Entinostat v. DMSO	cluster11		0	0.663
NAA20	1770	-0.655	0.108	-6.05	1.42e-09	7.24e-09	Entinostat v. DMSO	cluster11	NAA20	1	0.663
NDUFC1	799	-0.9	0.191	-4.72	2.37e-06	7.68e-06	Entinostat v. DMSO	cluster11	NDUFC1	1	0.663
NPL	33.7	4.02	0.766	5.25	1.56e-07	5.98e-07	Entinostat v. DMSO	cluster11	NPL	1	0.663
NUPR1	36.9	-2.44	0.485	-5.04	4.59e-07	1.66e-06	Entinostat v. DMSO	cluster11	NUPR1	1	0.663
OLR1	34.1	1.41	0.678	2.07	0.0382	0.0616	Entinostat v. DMSO	cluster11		0	0.663
PADI2	1480	5.66	0.297	19.1	4.42e-81	2.97e-78	Entinostat v. DMSO	cluster11	PADI2	1	0.663
PLA2G7	3.69	6	2.8	2.14	0.0322	0.0528	Entinostat v. DMSO	cluster11		0	0.663
PLEK	2.67	0.741	1.94	0.381	0.703	0.758	Entinostat v. DMSO	cluster11		0	0.663
PRDX1	15700	0.256	0.133	1.93	0.0534	0.0832	Entinostat v. DMSO	cluster11		0	0.663
RABAC1	1350	-0.77	0.128	-6.01	1.82e-09	9.14e-09	Entinostat v. DMSO	cluster11	RABAC1	1	0.663
RAMP1	109	1.78	0.311	5.71	1.12e-08	5.04e-08	Entinostat v. DMSO	cluster11	RAMP1	1	0.663
RGCC	33.8	2.77	0.558	4.96	7.04e-07	2.48e-06	Entinostat v. DMSO	cluster11	RGCC	1	0.663
ROMO1	3430	-0.44	0.0962	-4.58	4.7e-06	1.46e-05	Entinostat v. DMSO	cluster11	ROMO1	1	0.663
S100A11	4180	-0.226	0.196	-1.15	0.249	0.321	Entinostat v. DMSO	cluster11		0	0.663
S100A4	66.3	1.03	0.358	2.88	0.00394	0.00768	Entinostat v. DMSO	cluster11		1	0.663
S100A6	4660	-0.0701	0.121	-0.578	0.563	0.634	Entinostat v. DMSO	cluster11		0	0.663
SCARB2	3660	-0.0221	0.078	-0.283	0.777	0.821	Entinostat v. DMSO	cluster11		0	0.663
SCIN	147	3.57	0.294	12.1	7.78e-34	4.79e-32	Entinostat v. DMSO	cluster11	SCIN	1	0.663
SDCBP	4810	1.56	0.153	10.2	1.63e-24	4.56e-23	Entinostat v. DMSO	cluster11	SDCBP	1	0.663
SH3BGRL3	10500	0.0177	0.11	0.16	0.873	0.899	Entinostat v. DMSO	cluster11		0	0.663
SIRPA	1830	-2.12	0.342	-6.2	5.59e-10	3e-09	Entinostat v. DMSO	cluster11	SIRPA	1	0.663
SLC3A2	12200	0.632	0.113	5.6	2.12e-08	9.21e-08	Entinostat v. DMSO	cluster11	SLC3A2	1	0.663
SOCS6	472	-1.28	0.293	-4.37	1.23e-05	3.57e-05	Entinostat v. DMSO	cluster11	SOCS6	1	0.663
SPP1	86.3	6.85	0.716	9.56	1.14e-21	2.39e-20	Entinostat v. DMSO	cluster11	SPP1	1	0.663
TALDO1	7860	0.0991	0.13	0.761	0.447	0.524	Entinostat v. DMSO	cluster11		0	0.663
TGFB1	3200	-0.869	0.132	-6.6	4.05e-11	2.54e-10	Entinostat v. DMSO	cluster11	TGFB1	1	0.663
TPM3	22300	-0.148	0.0716	-2.06	0.0393	0.0632	Entinostat v. DMSO	cluster11		0	0.663
TREM2	21.4	0.581	0.658	0.883	0.377	0.455	Entinostat v. DMSO	cluster11		0	0.663
TYMP	65.8	1.63	0.353	4.62	3.84e-06	1.21e-05	Entinostat v. DMSO	cluster11	TYMP	1	0.663
UCP2	9020	-0.0366	0.0844	-0.433	0.665	0.724	Entinostat v. DMSO	cluster11		0	0.663
A2M	4.57	3.83	2.02	1.9	0.0579	0.117	Vorinostat v. DMSO	cluster11		0	0.435
ACSL1	2140	0.5	0.228	2.19	0.0287	0.066	Vorinostat v. DMSO	cluster11		0	0.435
ALCAM	16800	-0.0263	0.102	-0.259	0.796	0.87	Vorinostat v. DMSO	cluster11		0	0.435
ANXA2	112000	-0.0489	0.162	-0.302	0.763	0.846	Vorinostat v. DMSO	cluster11		0	0.435
ANXA5	30700	0.331	0.0761	4.35	1.39e-05	9.65e-05	Vorinostat v. DMSO	cluster11	ANXA5	1	0.435
APOC1	31.9	-1.36	0.956	-1.42	0.156	0.261	Vorinostat v. DMSO	cluster11		0	0.435
APOC2	6.72	0.324	1.19	0.271	0.786	0.863	Vorinostat v. DMSO	cluster11		0	0.435
APOE	88.6	1.13	0.307	3.66	0.000249	0.0012	Vorinostat v. DMSO	cluster11		1	0.435
ASAH1	2270	0.68	0.233	2.92	0.00351	0.0113	Vorinostat v. DMSO	cluster11		1	0.435
ATP6V1F	2900	0.218	0.13	1.67	0.0952	0.175	Vorinostat v. DMSO	cluster11		0	0.435
BRI3	1980	0.198	0.137	1.44	0.149	0.251	Vorinostat v. DMSO	cluster11		0	0.435
C1orf54	17.8	0.0053	1.16	0.00458	0.996	0.997	Vorinostat v. DMSO	cluster11		0	0.435
CALM1	14800	-0.0218	0.101	-0.215	0.829	0.893	Vorinostat v. DMSO	cluster11		0	0.435
CALR	42800	-0.113	0.0889	-1.27	0.204	0.322	Vorinostat v. DMSO	cluster11		0	0.435
CAPG	2630	-0.127	0.11	-1.15	0.25	0.377	Vorinostat v. DMSO	cluster11		0	0.435
CCL4	1.25	3.28	3.61	0.908	0.364	NA	Vorinostat v. DMSO	cluster11		NA	0.435
CD63	10200	-0.269	0.163	-1.65	0.0992	0.181	Vorinostat v. DMSO	cluster11		0	0.435
CD84	3.98	-0.5	1.46	-0.342	0.732	0.822	Vorinostat v. DMSO	cluster11		0	0.435
CD9	3570	1.41	0.0928	15.2	7.13e-52	5.16e-49	Vorinostat v. DMSO	cluster11	CD9	1	0.435
CEBPA	146	0.442	0.395	1.12	0.264	0.394	Vorinostat v. DMSO	cluster11		0	0.435
CHI3L1	0.202	0.248	4.08	0.0607	0.952	NA	Vorinostat v. DMSO	cluster11		NA	0.435
COX17	644	0.197	0.12	1.64	0.101	0.183	Vorinostat v. DMSO	cluster11		0	0.435
CPM	1470	2.47	0.294	8.39	4.84e-17	2.93e-15	Vorinostat v. DMSO	cluster11	CPM	1	0.435
CTSB	10200	0.727	0.078	9.33	1.06e-20	9.91e-19	Vorinostat v. DMSO	cluster11	CTSB	1	0.435
CTSD	11600	0.214	0.108	1.98	0.0481	0.1	Vorinostat v. DMSO	cluster11		0	0.435
CTSL	1630	-0.114	0.0969	-1.17	0.241	0.367	Vorinostat v. DMSO	cluster11		0	0.435
CXCL16	485	-0.33	0.152	-2.17	0.0302	0.0689	Vorinostat v. DMSO	cluster11		0	0.435
DAB2	5270	0.332	0.266	1.25	0.213	0.332	Vorinostat v. DMSO	cluster11		0	0.435
DBI	2800	0.121	0.102	1.18	0.236	0.361	Vorinostat v. DMSO	cluster11		0	0.435
DHRS9	6.96	-0.67	1.69	-0.395	0.692	0.792	Vorinostat v. DMSO	cluster11		0	0.435
DRAP1	6590	0.534	0.0957	5.58	2.38e-08	3.35e-07	Vorinostat v. DMSO	cluster11	DRAP1	1	0.435
ELOC	2980	0.0972	0.111	0.873	0.383	0.52	Vorinostat v. DMSO	cluster11		0	0.435
EMP3	1250	-1.93	0.311	-6.2	5.48e-10	1.1e-08	Vorinostat v. DMSO	cluster11	EMP3	1	0.435
FABP5	927	0.346	0.144	2.4	0.0165	0.0416	Vorinostat v. DMSO	cluster11		1	0.435
FKBP2	1120	-0.436	0.152	-2.87	0.00405	0.0128	Vorinostat v. DMSO	cluster11		1	0.435
FNIP2	868	-0.288	0.145	-1.99	0.0467	0.0979	Vorinostat v. DMSO	cluster11		0	0.435
FTH1	48600	0.29	0.0847	3.42	0.000621	0.0026	Vorinostat v. DMSO	cluster11		1	0.435
FTL	57600	0.442	0.173	2.55	0.0108	0.0292	Vorinostat v. DMSO	cluster11		1	0.435
GABARAP	5630	0.175	0.0924	1.89	0.0587	0.118	Vorinostat v. DMSO	cluster11		0	0.435
GLDN	1.31	0.797	2.54	0.313	0.754	NA	Vorinostat v. DMSO	cluster11		NA	0.435
GNAS	52200	-0.625	0.11	-5.7	1.19e-08	1.83e-07	Vorinostat v. DMSO	cluster11	GNAS	1	0.435
GPNMB	11.9	0.584	1.1	0.529	0.597	0.717	Vorinostat v. DMSO	cluster11		0	0.435
GPX1	5280	-0.667	0.145	-4.61	4.02e-06	3.22e-05	Vorinostat v. DMSO	cluster11	GPX1	1	0.435
GSN	5480	2.08	0.155	13.5	2.19e-41	1.18e-38	Vorinostat v. DMSO	cluster11	GSN	1	0.435
GSTO1	2190	-0.261	0.133	-1.97	0.0493	0.102	Vorinostat v. DMSO	cluster11		0	0.435
GYPC	21.4	0.471	0.609	0.773	0.44	0.577	Vorinostat v. DMSO	cluster11		0	0.435
HTRA1	491	1.93	0.257	7.52	5.31e-14	2.08e-12	Vorinostat v. DMSO	cluster11	HTRA1	1	0.435
ITGAX	144	3.04	0.368	8.26	1.41e-16	7.9e-15	Vorinostat v. DMSO	cluster11	ITGAX	1	0.435
KCNMA1	1740	-0.455	0.24	-1.9	0.0577	0.116	Vorinostat v. DMSO	cluster11		0	0.435
LGALS1	25600	0.0114	0.0856	0.133	0.894	0.937	Vorinostat v. DMSO	cluster11		0	0.435
LGALS3	1310	0.345	0.0953	3.62	0.000292	0.00137	Vorinostat v. DMSO	cluster11		1	0.435
LGALS9	57.9	-0.339	0.43	-0.789	0.43	0.567	Vorinostat v. DMSO	cluster11		0	0.435
LIMS1	3950	-0.171	0.0836	-2.04	0.0412	0.0884	Vorinostat v. DMSO	cluster11		0	0.435
LIPA	2230	1.22	0.216	5.66	1.52e-08	2.25e-07	Vorinostat v. DMSO	cluster11	LIPA	1	0.435
LPL	73.3	4.75	1.42	3.35	0.000805	0.00325	Vorinostat v. DMSO	cluster11		1	0.435
MAFB	126	0.628	0.712	0.882	0.378	0.515	Vorinostat v. DMSO	cluster11		0	0.435
MSR1	6.38	1.66	1.22	1.36	0.173	0.282	Vorinostat v. DMSO	cluster11		0	0.435
MT2A	23500	0.69	0.17	4.06	4.96e-05	0.000294	Vorinostat v. DMSO	cluster11	MT2A	1	0.435
MYO1E	7670	-0.125	0.0988	-1.27	0.205	0.323	Vorinostat v. DMSO	cluster11		0	0.435
NAA20	1770	0.148	0.107	1.38	0.167	0.275	Vorinostat v. DMSO	cluster11		0	0.435
NDUFC1	799	-0.607	0.19	-3.19	0.0014	0.00519	Vorinostat v. DMSO	cluster11		1	0.435
NPL	33.7	1	0.805	1.24	0.213	0.333	Vorinostat v. DMSO	cluster11		0	0.435
NUPR1	36.9	-3.2	0.517	-6.19	6.09e-10	1.21e-08	Vorinostat v. DMSO	cluster11	NUPR1	1	0.435
OLR1	34.1	0.797	0.684	1.17	0.244	0.37	Vorinostat v. DMSO	cluster11		0	0.435
PADI2	1480	3.87	0.298	13	9.31e-39	3.69e-36	Vorinostat v. DMSO	cluster11	PADI2	1	0.435
PLA2G7	3.69	0.248	3.03	0.0818	0.935	0.962	Vorinostat v. DMSO	cluster11		0	0.435
PLEK	2.67	-2.15	2.14	-1.01	0.315	NA	Vorinostat v. DMSO	cluster11		NA	0.435
PRDX1	15700	0.777	0.133	5.86	4.65e-09	7.76e-08	Vorinostat v. DMSO	cluster11	PRDX1	1	0.435
RABAC1	1350	-0.466	0.128	-3.66	0.000257	0.00123	Vorinostat v. DMSO	cluster11		1	0.435
RAMP1	109	-0.223	0.327	-0.68	0.497	0.631	Vorinostat v. DMSO	cluster11		0	0.435
RGCC	33.8	1.59	0.571	2.79	0.00532	0.016	Vorinostat v. DMSO	cluster11		1	0.435
ROMO1	3430	-0.0627	0.0959	-0.654	0.513	0.646	Vorinostat v. DMSO	cluster11		0	0.435
S100A11	4180	-0.6	0.196	-3.05	0.00227	0.00783	Vorinostat v. DMSO	cluster11		1	0.435
S100A4	66.3	1.17	0.357	3.27	0.00107	0.00414	Vorinostat v. DMSO	cluster11		1	0.435
S100A6	4660	-0.096	0.121	-0.792	0.428	0.566	Vorinostat v. DMSO	cluster11		0	0.435
SCARB2	3660	-0.3	0.0782	-3.83	0.000129	0.000673	Vorinostat v. DMSO	cluster11		1	0.435
SCIN	147	1.47	0.307	4.78	1.76e-06	1.56e-05	Vorinostat v. DMSO	cluster11	SCIN	1	0.435
SDCBP	4810	0.462	0.153	3.02	0.0025	0.00845	Vorinostat v. DMSO	cluster11		1	0.435
SH3BGRL3	10500	0.21	0.11	1.91	0.0567	0.115	Vorinostat v. DMSO	cluster11		0	0.435
SIRPA	1830	-1.13	0.341	-3.3	0.000968	0.00381	Vorinostat v. DMSO	cluster11		1	0.435
SLC3A2	12200	0.661	0.113	5.86	4.53e-09	7.58e-08	Vorinostat v. DMSO	cluster11	SLC3A2	1	0.435
SOCS6	472	-0.486	0.291	-1.67	0.0957	0.175	Vorinostat v. DMSO	cluster11		0	0.435
SPP1	86.3	3.94	0.73	5.39	6.9e-08	8.65e-07	Vorinostat v. DMSO	cluster11	SPP1	1	0.435
TALDO1	7860	0.676	0.13	5.2	2e-07	2.25e-06	Vorinostat v. DMSO	cluster11	TALDO1	1	0.435
TGFB1	3200	-0.0871	0.131	-0.665	0.506	0.64	Vorinostat v. DMSO	cluster11		0	0.435
TPM3	22300	-0.137	0.0716	-1.91	0.0558	0.113	Vorinostat v. DMSO	cluster11		0	0.435
TREM2	21.4	-1.73	0.719	-2.41	0.0161	0.0408	Vorinostat v. DMSO	cluster11		1	0.435
TYMP	65.8	0.0498	0.371	0.134	0.893	0.936	Vorinostat v. DMSO	cluster11		0	0.435
UCP2	9020	-0.0729	0.0844	-0.864	0.388	0.525	Vorinostat v. DMSO	cluster11		0	0.435

### Sheet: mic13
Microglia 13 (Green at al. 2022)
GeneID	baseMean	log2FoldChange	lfcSE	stat	pvalue	padj	Drug	cluster	geneLabel	sig.HMC3	mean.sig
ABCC4	1060	-0.348	0.2	-1.74	0.0814	0.121	Entinostat v. DMSO	mic13		0	0.708		downregulated
ADAM28	12.4	4.07	1.45	2.8	0.00511	0.00974	Entinostat v. DMSO	mic13		1	0.708
ADAMTS17	26.3	4.81	0.849	5.67	1.46e-08	6.46e-08	Entinostat v. DMSO	mic13	ADAMTS17	1	0.708
ADARB1	3430	0.918	0.0945	9.71	2.71e-22	6.03e-21	Entinostat v. DMSO	mic13	ADARB1	1	0.708
ADK	3430	0.27	0.099	2.73	0.0063	0.0118	Entinostat v. DMSO	mic13		1	0.708
ALCAM	16800	-0.144	0.102	-1.41	0.157	0.216	Entinostat v. DMSO	mic13		0	0.708
AOAH	0.338	-0.534	4.05	-0.132	0.895	NA	Entinostat v. DMSO	mic13		NA	0.708
APOE	88.6	1.61	0.304	5.31	1.1e-07	4.3e-07	Entinostat v. DMSO	mic13	APOE	1	0.708
ARID5B	4310	-0.595	0.288	-2.07	0.0386	0.0621	Entinostat v. DMSO	mic13		0	0.708
ASAH1	2270	1.34	0.233	5.74	9.4e-09	4.28e-08	Entinostat v. DMSO	mic13	ASAH1	1	0.708
ASAP1	8570	-0.474	0.0725	-6.54	6.15e-11	3.77e-10	Entinostat v. DMSO	mic13	ASAP1	1	0.708
ATG7	655	-0.49	0.129	-3.81	0.000141	0.000348	Entinostat v. DMSO	mic13		1	0.708
BCL2	185	0.39	0.254	1.53	0.125	0.177	Entinostat v. DMSO	mic13		0	0.708
BICD1	961	0.121	0.114	1.07	0.286	0.36	Entinostat v. DMSO	mic13		0	0.708
CACNA1A	177	-0.188	0.292	-0.643	0.52	0.594	Entinostat v. DMSO	mic13		0	0.708
CADM1	6010	0.963	0.0894	10.8	4.52e-27	1.62e-25	Entinostat v. DMSO	mic13	CADM1	1	0.708
CD83	596	1.25	0.198	6.31	2.82e-10	1.57e-09	Entinostat v. DMSO	mic13	CD83	1	0.708
CDK6	9130	-1.54	0.261	-5.89	3.77e-09	1.81e-08	Entinostat v. DMSO	mic13	CDK6	1	0.708
CHSY3	27.1	2.97	0.574	5.17	2.35e-07	8.83e-07	Entinostat v. DMSO	mic13	CHSY3	1	0.708
CLEC5A	3.77	3.66	2.28	1.6	0.109	0.156	Entinostat v. DMSO	mic13		0	0.708
CPED1	256	2.49	0.186	13.4	6.65e-41	6.92e-39	Entinostat v. DMSO	mic13	CPED1	1	0.708
CPM	1470	4.04	0.294	13.8	4.72e-43	5.46e-41	Entinostat v. DMSO	mic13	CPM	1	0.708
CSGALNACT1	175	2.65	0.318	8.34	7.16e-17	9.21e-16	Entinostat v. DMSO	mic13	CSGALNACT1	1	0.708
CTSD	11600	0.195	0.108	1.8	0.0722	0.109	Entinostat v. DMSO	mic13		0	0.708
CTTNBP2	10.1	5.09	1.37	3.72	0.000203	0.000486	Entinostat v. DMSO	mic13		1	0.708
CX3CR1	1.43	2.58	3.32	0.78	0.436	NA	Entinostat v. DMSO	mic13		NA	0.708
CYTH3	4690	1.23	0.12	10.2	1.56e-24	4.4e-23	Entinostat v. DMSO	mic13	CYTH3	1	0.708
DENND4C	2120	0.405	0.137	2.95	0.00318	0.0063	Entinostat v. DMSO	mic13		1	0.708
DPYD	1110	1.52	0.19	8.01	1.19e-15	1.32e-14	Entinostat v. DMSO	mic13	DPYD	1	0.708
DSCAM	6.06	6.8	1.97	3.46	0.000548	0.00123	Entinostat v. DMSO	mic13		1	0.708
DTNA	181	2.23	0.258	8.65	5.08e-18	7.44e-17	Entinostat v. DMSO	mic13	DTNA	1	0.708
ELL2	7520	0.246	0.144	1.7	0.0885	0.131	Entinostat v. DMSO	mic13		0	0.708
ELMO1	34.5	4.96	0.87	5.7	1.21e-08	5.4e-08	Entinostat v. DMSO	mic13	ELMO1	1	0.708
EPB41L3	41.6	2.33	0.568	4.1	4.17e-05	0.000111	Entinostat v. DMSO	mic13	EPB41L3	1	0.708
F13A1	3.01	5.31	3.92	1.35	0.176	0.238	Entinostat v. DMSO	mic13		0	0.708
FAM13A	174	0.779	0.274	2.84	0.00451	0.00869	Entinostat v. DMSO	mic13		1	0.708
FAM177B	0.119	-0.724	4.08	-0.177	0.859	NA	Entinostat v. DMSO	mic13		NA	0.708
FCHSD2	1240	-0.157	0.113	-1.39	0.165	0.225	Entinostat v. DMSO	mic13		0	0.708
FLT1	183	4.13	0.348	11.9	1.86e-32	1.01e-30	Entinostat v. DMSO	mic13	FLT1	1	0.708
FMNL2	2070	1.56	0.187	8.36	6.2e-17	8.03e-16	Entinostat v. DMSO	mic13	FMNL2	1	0.708
FNDC3B	5380	-0.727	0.143	-5.07	3.99e-07	1.45e-06	Entinostat v. DMSO	mic13	FNDC3B	1	0.708
FNIP2	868	0.0371	0.144	0.257	0.797	0.837	Entinostat v. DMSO	mic13		0	0.708
FOXP2	25.2	-0.125	0.665	-0.188	0.851	0.881	Entinostat v. DMSO	mic13		0	0.708
FRMD4A	711	-1.21	0.319	-3.8	0.000146	0.000358	Entinostat v. DMSO	mic13		1	0.708
FRMD4B	106	1.01	0.263	3.83	0.00013	0.000321	Entinostat v. DMSO	mic13		1	0.708
FYB1	2.36	1.89	1.92	0.983	0.326	0.402	Entinostat v. DMSO	mic13		0	0.708
GAS7	1820	1.33	0.129	10.3	6.51e-25	1.9e-23	Entinostat v. DMSO	mic13	GAS7	1	0.708
GLDN	1.31	0.867	2.54	0.341	0.733	NA	Entinostat v. DMSO	mic13		NA	0.708
GPNMB	11.9	3.59	1.02	3.51	0.000456	0.00104	Entinostat v. DMSO	mic13		1	0.708
GRID2	2.09	3.12	2.46	1.27	0.204	0.271	Entinostat v. DMSO	mic13		0	0.708
HAMP	1.81	-1.74	2.58	-0.673	0.501	0.576	Entinostat v. DMSO	mic13		0	0.708
HDAC9	191	2.25	0.311	7.23	4.71e-13	3.78e-12	Entinostat v. DMSO	mic13	HDAC9	1	0.708
HSPA1A	9.62	-3.12	2.4	-1.3	0.192	0.257	Entinostat v. DMSO	mic13		0	0.708
IGSF21	1.69	2.26	3.23	0.701	0.483	0.559	Entinostat v. DMSO	mic13		0	0.708
IL6ST	11700	0.741	0.108	6.85	7.23e-12	5.07e-11	Entinostat v. DMSO	mic13	IL6ST	1	0.708
INPP5D	48.1	-3.91	0.684	-5.72	1.08e-08	4.88e-08	Entinostat v. DMSO	mic13	INPP5D	1	0.708
IPCEF1	1.21	1.72	2.59	0.665	0.506	NA	Entinostat v. DMSO	mic13		NA	0.708
ITGAX	144	4.57	0.362	12.6	1.47e-36	1.12e-34	Entinostat v. DMSO	mic13	ITGAX	1	0.708
ITPR2	732	1.47	0.269	5.47	4.41e-08	1.83e-07	Entinostat v. DMSO	mic13	ITPR2	1	0.708
LIMS1	3950	-0.000496	0.0834	-0.00594	0.995	0.996	Entinostat v. DMSO	mic13		0	0.708
LIPA	2230	1.48	0.216	6.84	8.15e-12	5.68e-11	Entinostat v. DMSO	mic13	LIPA	1	0.708
LPL	73.3	10.4	1.36	7.69	1.47e-14	1.41e-13	Entinostat v. DMSO	mic13	LPL	1	0.708
LPP	8200	-1.2	0.248	-4.85	1.25e-06	4.25e-06	Entinostat v. DMSO	mic13	LPP	1	0.708
MAF	45.6	3.57	0.732	4.88	1.05e-06	3.61e-06	Entinostat v. DMSO	mic13	MAF	1	0.708
MAFB	126	4.31	0.692	6.23	4.55e-10	2.47e-09	Entinostat v. DMSO	mic13	MAFB	1	0.708
MAML2	814	-0.95	0.152	-6.26	3.93e-10	2.15e-09	Entinostat v. DMSO	mic13	MAML2	1	0.708
MITF	1130	1.23	0.119	10.4	4.01e-25	1.19e-23	Entinostat v. DMSO	mic13	MITF	1	0.708
MRC1	2.14	4.05	3.36	1.21	0.227	0.297	Entinostat v. DMSO	mic13		0	0.708
MS4A6A	1.1	2.73	3.67	0.743	0.457	NA	Entinostat v. DMSO	mic13		NA	0.708
MSR1	6.38	2.65	1.19	2.22	0.0266	0.0445	Entinostat v. DMSO	mic13		1	0.708
MTSS1	468	2.58	0.243	10.6	2.02e-26	6.9e-25	Entinostat v. DMSO	mic13	MTSS1	1	0.708
MVB12B	206	-1.2	0.321	-3.74	0.000185	0.000447	Entinostat v. DMSO	mic13		1	0.708
MYO1E	7670	0.0239	0.0988	0.242	0.809	0.847	Entinostat v. DMSO	mic13		0	0.708
NAMPT	4860	0.551	0.108	5.12	3.1e-07	1.14e-06	Entinostat v. DMSO	mic13	NAMPT	1	0.708
NAV3	847	-1.83	0.392	-4.67	3.08e-06	9.79e-06	Entinostat v. DMSO	mic13	NAV3	1	0.708
NCK2	1230	0.79	0.119	6.61	3.74e-11	2.36e-10	Entinostat v. DMSO	mic13	NCK2	1	0.708
NHSL1	95.1	-0.939	0.365	-2.57	0.0102	0.0184	Entinostat v. DMSO	mic13		1	0.708
NPL	33.7	4.02	0.766	5.25	1.56e-07	5.98e-07	Entinostat v. DMSO	mic13	NPL	1	0.708
OLR1	34.1	1.41	0.678	2.07	0.0382	0.0616	Entinostat v. DMSO	mic13		0	0.708
PADI2	1480	5.66	0.297	19.1	4.42e-81	2.97e-78	Entinostat v. DMSO	mic13	PADI2	1	0.708
PDE3B	34.2	2.82	0.641	4.4	1.08e-05	3.16e-05	Entinostat v. DMSO	mic13	PDE3B	1	0.708
PDE8A	1800	-0.187	0.125	-1.49	0.136	0.189	Entinostat v. DMSO	mic13		0	0.708
PICALM	17200	0.0883	0.11	0.803	0.422	0.499	Entinostat v. DMSO	mic13		0	0.708
PLXDC2	50.7	0.357	0.38	0.939	0.348	0.425	Entinostat v. DMSO	mic13		0	0.708
PPARG	170	0.454	0.249	1.82	0.0684	0.104	Entinostat v. DMSO	mic13		0	0.708
PREX1	4650	2.27	0.231	9.83	7.99e-23	1.86e-21	Entinostat v. DMSO	mic13	PREX1	1	0.708
PRKCA	9220	-0.0857	0.0746	-1.15	0.251	0.322	Entinostat v. DMSO	mic13		0	0.708
PRKCE	649	-1.12	0.296	-3.78	0.000156	0.00038	Entinostat v. DMSO	mic13		1	0.708
PTPRG	1440	-1.07	0.22	-4.87	1.14e-06	3.89e-06	Entinostat v. DMSO	mic13	PTPRG	1	0.708
PTPRM	3660	-0.457	0.144	-3.17	0.00154	0.00321	Entinostat v. DMSO	mic13		1	0.708
RALGAPA2	1870	1.88	0.281	6.69	2.19e-11	1.42e-10	Entinostat v. DMSO	mic13	RALGAPA2	1	0.708
RASGEF1B	29.6	2.35	0.672	3.5	0.000462	0.00105	Entinostat v. DMSO	mic13		1	0.708
RASGEF1C	59.1	2.84	0.528	5.38	7.59e-08	3.03e-07	Entinostat v. DMSO	mic13	RASGEF1C	1	0.708
RASGRP3	58.5	-1.26	0.503	-2.5	0.0125	0.0222	Entinostat v. DMSO	mic13		1	0.708
RGCC	33.8	2.77	0.558	4.96	7.04e-07	2.48e-06	Entinostat v. DMSO	mic13	RGCC	1	0.708
RPS27	17100	0.0536	0.0711	0.755	0.45	0.527	Entinostat v. DMSO	mic13		0	0.708
RTTN	1000	0.266	0.18	1.48	0.139	0.194	Entinostat v. DMSO	mic13		0	0.708
SAMD4A	3190	-0.886	0.206	-4.29	1.76e-05	4.95e-05	Entinostat v. DMSO	mic13	SAMD4A	1	0.708
SAMSN1	0.54	2.08	4.02	0.518	0.605	NA	Entinostat v. DMSO	mic13		NA	0.708
SCIN	147	3.57	0.294	12.1	7.78e-34	4.79e-32	Entinostat v. DMSO	mic13	SCIN	1	0.708
SDK1	1020	1.2	0.116	10.4	2.28e-25	7.06e-24	Entinostat v. DMSO	mic13	SDK1	1	0.708
SERPINB9	103	3.75	0.512	7.33	2.33e-13	1.93e-12	Entinostat v. DMSO	mic13	SERPINB9	1	0.708
SLC11A1	19.5	0.796	0.797	0.998	0.318	0.394	Entinostat v. DMSO	mic13		0	0.708
SLC1A3	425	0.802	0.14	5.73	1.02e-08	4.61e-08	Entinostat v. DMSO	mic13	SLC1A3	1	0.708
SLC9A9	12.4	1.88	0.75	2.51	0.0121	0.0215	Entinostat v. DMSO	mic13		1	0.708
SOCS6	472	-1.28	0.293	-4.37	1.23e-05	3.57e-05	Entinostat v. DMSO	mic13	SOCS6	1	0.708
SPP1	86.3	6.85	0.716	9.56	1.14e-21	2.39e-20	Entinostat v. DMSO	mic13	SPP1	1	0.708
SRGAP1	1060	0.275	0.122	2.25	0.0244	0.0411	Entinostat v. DMSO	mic13		1	0.708
SRGAP2	4050	0.66	0.169	3.92	8.91e-05	0.000226	Entinostat v. DMSO	mic13	SRGAP2	1	0.708
SRGAP2B	2690	0.383	0.112	3.42	0.000621	0.00138	Entinostat v. DMSO	mic13		1	0.708
SRGN	5500	-1.39	0.218	-6.36	1.96e-10	1.12e-09	Entinostat v. DMSO	mic13	SRGN	1	0.708
SSBP2	654	0.749	0.257	2.92	0.00356	0.007	Entinostat v. DMSO	mic13		1	0.708
ST6GALNAC3	62.2	5.67	0.855	6.63	3.47e-11	2.2e-10	Entinostat v. DMSO	mic13	ST6GALNAC3	1	0.708
STARD13	1170	-0.536	0.185	-2.9	0.00376	0.00736	Entinostat v. DMSO	mic13		1	0.708
SYNDIG1	5.86	6.75	1.99	3.4	0.000675	0.00149	Entinostat v. DMSO	mic13		1	0.708
TANC2	6020	0.34	0.085	4	6.46e-05	0.000168	Entinostat v. DMSO	mic13	TANC2	1	0.708
TBXAS1	57.5	1.17	0.404	2.91	0.00363	0.00713	Entinostat v. DMSO	mic13		1	0.708
TGFBR1	3780	-0.119	0.147	-0.809	0.418	0.496	Entinostat v. DMSO	mic13		0	0.708
TLN2	2880	3.1	0.24	13	2.14e-38	1.89e-36	Entinostat v. DMSO	mic13	TLN2	1	0.708
TMEM117	19.9	1.1	0.713	1.54	0.123	0.174	Entinostat v. DMSO	mic13		0	0.708
TMEM163	54.3	4.01	0.551	7.27	3.71e-13	3.01e-12	Entinostat v. DMSO	mic13	TMEM163	1	0.708
TPRG1	2.55	0.359	2.07	0.173	0.862	0.89	Entinostat v. DMSO	mic13		0	0.708
TRHDE	28.1	0.0308	0.658	0.0469	0.963	0.971	Entinostat v. DMSO	mic13		0	0.708
WIPF3	24.5	3.17	0.665	4.77	1.83e-06	6.07e-06	Entinostat v. DMSO	mic13	WIPF3	1	0.708
XYLT1	4.97	4.42	1.97	2.24	0.0252	0.0425	Entinostat v. DMSO	mic13		1	0.708
ZNF618	992	-0.965	0.224	-4.3	1.67e-05	4.73e-05	Entinostat v. DMSO	mic13	ZNF618	1	0.708
ZNF804A	203	-0.612	0.373	-1.64	0.101	0.146	Entinostat v. DMSO	mic13		0	0.708
ABCC4	1060	-0.586	0.2	-2.93	0.00342	0.0111	Vorinostat v. DMSO	mic13		1	0.439
ADAM28	12.4	-0.616	1.63	-0.377	0.706	0.803	Vorinostat v. DMSO	mic13		0	0.439
ADAMTS17	26.3	2.2	0.882	2.49	0.0126	0.0331	Vorinostat v. DMSO	mic13		1	0.439
ADARB1	3430	1.18	0.0944	12.5	6.55e-36	2.14e-33	Vorinostat v. DMSO	mic13	ADARB1	1	0.439
ADK	3430	-0.146	0.0993	-1.47	0.141	0.241	Vorinostat v. DMSO	mic13		0	0.439
ALCAM	16800	-0.0263	0.102	-0.259	0.796	0.87	Vorinostat v. DMSO	mic13		0	0.439
AOAH	0.338	0.64	4.02	0.159	0.874	NA	Vorinostat v. DMSO	mic13		NA	0.439
APOE	88.6	1.13	0.307	3.66	0.000249	0.0012	Vorinostat v. DMSO	mic13		1	0.439
ARID5B	4310	0.0373	0.288	0.13	0.897	0.938	Vorinostat v. DMSO	mic13		0	0.439
ASAH1	2270	0.68	0.233	2.92	0.00351	0.0113	Vorinostat v. DMSO	mic13		1	0.439
ASAP1	8570	-0.146	0.0723	-2.02	0.0437	0.0925	Vorinostat v. DMSO	mic13		0	0.439
ATG7	655	0.103	0.127	0.813	0.416	0.554	Vorinostat v. DMSO	mic13		0	0.439
BCL2	185	0.212	0.255	0.831	0.406	0.544	Vorinostat v. DMSO	mic13		0	0.439
BICD1	961	-0.172	0.114	-1.5	0.133	0.23	Vorinostat v. DMSO	mic13		0	0.439
CACNA1A	177	-0.469	0.294	-1.6	0.11	0.197	Vorinostat v. DMSO	mic13		0	0.439
CADM1	6010	0.478	0.0896	5.33	9.6e-08	1.16e-06	Vorinostat v. DMSO	mic13	CADM1	1	0.439
CD83	596	0.247	0.2	1.24	0.217	0.337	Vorinostat v. DMSO	mic13		0	0.439
CDK6	9130	-0.392	0.261	-1.5	0.133	0.23	Vorinostat v. DMSO	mic13		0	0.439
CHSY3	27.1	1.14	0.603	1.89	0.0589	0.118	Vorinostat v. DMSO	mic13		0	0.439
CLEC5A	3.77	2.18	2.35	0.93	0.352	0.49	Vorinostat v. DMSO	mic13		0	0.439
CPED1	256	1.21	0.192	6.31	2.87e-10	6.13e-09	Vorinostat v. DMSO	mic13	CPED1	1	0.439
CPM	1470	2.47	0.294	8.39	4.84e-17	2.93e-15	Vorinostat v. DMSO	mic13	CPM	1	0.439
CSGALNACT1	175	2.24	0.319	7	2.53e-12	7.85e-11	Vorinostat v. DMSO	mic13	CSGALNACT1	1	0.439
CTSD	11600	0.214	0.108	1.98	0.0481	0.1	Vorinostat v. DMSO	mic13		0	0.439
CTTNBP2	10.1	-0.232	1.64	-0.141	0.888	0.932	Vorinostat v. DMSO	mic13		0	0.439
CX3CR1	1.43	-1.51	3.49	-0.434	0.665	NA	Vorinostat v. DMSO	mic13		NA	0.439
CYTH3	4690	0.744	0.12	6.18	6.33e-10	1.25e-08	Vorinostat v. DMSO	mic13	CYTH3	1	0.439
DENND4C	2120	0.0668	0.138	0.485	0.628	0.742	Vorinostat v. DMSO	mic13		0	0.439
DPYD	1110	1.21	0.191	6.37	1.84e-10	4.1e-09	Vorinostat v. DMSO	mic13	DPYD	1	0.439
DSCAM	6.06	1.2	2.28	0.526	0.599	0.718	Vorinostat v. DMSO	mic13		0	0.439
DTNA	181	1.14	0.263	4.32	1.54e-05	0.000106	Vorinostat v. DMSO	mic13	DTNA	1	0.439
ELL2	7520	0.295	0.144	2.05	0.0408	0.0877	Vorinostat v. DMSO	mic13		0	0.439
ELMO1	34.5	1.95	0.903	2.16	0.0308	0.0699	Vorinostat v. DMSO	mic13		0	0.439
EPB41L3	41.6	1.49	0.576	2.59	0.00964	0.0264	Vorinostat v. DMSO	mic13		1	0.439
F13A1	3.01	0.248	4.08	0.0607	0.952	0.97	Vorinostat v. DMSO	mic13		0	0.439
FAM13A	174	0.554	0.275	2.01	0.0443	0.0936	Vorinostat v. DMSO	mic13		0	0.439
FAM177B	0.119	-0.714	4.08	-0.175	0.861	NA	Vorinostat v. DMSO	mic13		NA	0.439
FCHSD2	1240	-0.137	0.113	-1.21	0.228	0.351	Vorinostat v. DMSO	mic13		0	0.439
FLT1	183	2.07	0.356	5.81	6.2e-09	1e-07	Vorinostat v. DMSO	mic13	FLT1	1	0.439
FMNL2	2070	0.937	0.187	5.01	5.38e-07	5.42e-06	Vorinostat v. DMSO	mic13	FMNL2	1	0.439
FNDC3B	5380	-0.0443	0.143	-0.31	0.757	0.841	Vorinostat v. DMSO	mic13		0	0.439
FNIP2	868	-0.288	0.145	-1.99	0.0467	0.0979	Vorinostat v. DMSO	mic13		0	0.439
FOXP2	25.2	0.401	0.657	0.611	0.541	0.671	Vorinostat v. DMSO	mic13		0	0.439
FRMD4A	711	-0.349	0.318	-1.1	0.272	0.404	Vorinostat v. DMSO	mic13		0	0.439
FRMD4B	106	0.63	0.266	2.37	0.0177	0.0443	Vorinostat v. DMSO	mic13		1	0.439
FYB1	2.36	0.816	1.96	0.417	0.677	NA	Vorinostat v. DMSO	mic13		NA	0.439
GAS7	1820	0.489	0.13	3.77	0.000163	0.000825	Vorinostat v. DMSO	mic13		1	0.439
GLDN	1.31	0.797	2.54	0.313	0.754	NA	Vorinostat v. DMSO	mic13		NA	0.439
GPNMB	11.9	0.584	1.1	0.529	0.597	0.717	Vorinostat v. DMSO	mic13		0	0.439
GRID2	2.09	1.83	2.49	0.736	0.462	NA	Vorinostat v. DMSO	mic13		NA	0.439
HAMP	1.81	0.123	2.42	0.0508	0.959	NA	Vorinostat v. DMSO	mic13		NA	0.439
HDAC9	191	1.2	0.315	3.83	0.00013	0.000679	Vorinostat v. DMSO	mic13		1	0.439
HSPA1A	9.62	-5.92	2.54	-2.33	0.0197	0.0483	Vorinostat v. DMSO	mic13		1	0.439
IGSF21	1.69	-1.97	3.41	-0.577	0.564	NA	Vorinostat v. DMSO	mic13		NA	0.439
IL6ST	11700	0.524	0.108	4.84	1.27e-06	1.17e-05	Vorinostat v. DMSO	mic13	IL6ST	1	0.439
INPP5D	48.1	-1.98	0.625	-3.17	0.00153	0.00562	Vorinostat v. DMSO	mic13		1	0.439
IPCEF1	1.21	0.215	2.7	0.0796	0.937	NA	Vorinostat v. DMSO	mic13		NA	0.439
ITGAX	144	3.04	0.368	8.26	1.41e-16	7.9e-15	Vorinostat v. DMSO	mic13	ITGAX	1	0.439
ITPR2	732	0.285	0.271	1.05	0.292	0.426	Vorinostat v. DMSO	mic13		0	0.439
LIMS1	3950	-0.171	0.0836	-2.04	0.0412	0.0884	Vorinostat v. DMSO	mic13		0	0.439
LIPA	2230	1.22	0.216	5.66	1.52e-08	2.25e-07	Vorinostat v. DMSO	mic13	LIPA	1	0.439
LPL	73.3	4.75	1.42	3.35	0.000805	0.00325	Vorinostat v. DMSO	mic13		1	0.439
LPP	8200	-1.06	0.248	-4.28	1.85e-05	0.000125	Vorinostat v. DMSO	mic13	LPP	1	0.439
MAF	45.6	1.38	0.751	1.83	0.0665	0.131	Vorinostat v. DMSO	mic13		0	0.439
MAFB	126	0.628	0.712	0.882	0.378	0.515	Vorinostat v. DMSO	mic13		0	0.439
MAML2	814	-0.467	0.151	-3.1	0.00195	0.00692	Vorinostat v. DMSO	mic13		1	0.439
MITF	1130	1.35	0.119	11.4	4.16e-30	9.01e-28	Vorinostat v. DMSO	mic13	MITF	1	0.439
MRC1	2.14	1.9	3.43	0.555	0.579	NA	Vorinostat v. DMSO	mic13		NA	0.439
MS4A6A	1.1	0.56	3.77	0.148	0.882	NA	Vorinostat v. DMSO	mic13		NA	0.439
MSR1	6.38	1.66	1.22	1.36	0.173	0.282	Vorinostat v. DMSO	mic13		0	0.439
MTSS1	468	1.22	0.246	4.96	7.16e-07	7.01e-06	Vorinostat v. DMSO	mic13	MTSS1	1	0.439
MVB12B	206	-1.93	0.325	-5.92	3.29e-09	5.63e-08	Vorinostat v. DMSO	mic13	MVB12B	1	0.439
MYO1E	7670	-0.125	0.0988	-1.27	0.205	0.323	Vorinostat v. DMSO	mic13		0	0.439
NAMPT	4860	0.263	0.108	2.44	0.0147	0.0378	Vorinostat v. DMSO	mic13		1	0.439
NAV3	847	-1.36	0.391	-3.49	0.000488	0.00212	Vorinostat v. DMSO	mic13		1	0.439
NCK2	1230	-0.16	0.121	-1.32	0.186	0.299	Vorinostat v. DMSO	mic13		0	0.439
NHSL1	95.1	-0.737	0.363	-2.03	0.0426	0.0909	Vorinostat v. DMSO	mic13		0	0.439
NPL	33.7	1	0.805	1.24	0.213	0.333	Vorinostat v. DMSO	mic13		0	0.439
OLR1	34.1	0.797	0.684	1.17	0.244	0.37	Vorinostat v. DMSO	mic13		0	0.439
PADI2	1480	3.87	0.298	13	9.31e-39	3.69e-36	Vorinostat v. DMSO	mic13	PADI2	1	0.439
PDE3B	34.2	1.15	0.66	1.74	0.0811	0.153	Vorinostat v. DMSO	mic13		0	0.439
PDE8A	1800	0.145	0.125	1.16	0.246	0.373	Vorinostat v. DMSO	mic13		0	0.439
PICALM	17200	0.301	0.11	2.74	0.0062	0.0183	Vorinostat v. DMSO	mic13		1	0.439
PLXDC2	50.7	-0.601	0.394	-1.53	0.127	0.221	Vorinostat v. DMSO	mic13		0	0.439
PPARG	170	0.656	0.248	2.64	0.00824	0.0231	Vorinostat v. DMSO	mic13		1	0.439
PREX1	4650	1.32	0.231	5.71	1.1e-08	1.7e-07	Vorinostat v. DMSO	mic13	PREX1	1	0.439
PRKCA	9220	-0.0564	0.0746	-0.755	0.45	0.587	Vorinostat v. DMSO	mic13		0	0.439
PRKCE	649	-0.549	0.295	-1.86	0.0629	0.125	Vorinostat v. DMSO	mic13		0	0.439
PTPRG	1440	-0.688	0.219	-3.14	0.0017	0.00615	Vorinostat v. DMSO	mic13		1	0.439
PTPRM	3660	-0.466	0.144	-3.23	0.00124	0.00468	Vorinostat v. DMSO	mic13		1	0.439
RALGAPA2	1870	0.73	0.282	2.59	0.00954	0.0262	Vorinostat v. DMSO	mic13		1	0.439
RASGEF1B	29.6	0.704	0.693	1.02	0.31	0.444	Vorinostat v. DMSO	mic13		0	0.439
RASGEF1C	59.1	0.0191	0.558	0.0342	0.973	0.983	Vorinostat v. DMSO	mic13		0	0.439
RASGRP3	58.5	-0.139	0.49	-0.283	0.777	0.857	Vorinostat v. DMSO	mic13		0	0.439
RGCC	33.8	1.59	0.571	2.79	0.00532	0.016	Vorinostat v. DMSO	mic13		1	0.439
RPS27	17100	0.035	0.0711	0.492	0.622	0.737	Vorinostat v. DMSO	mic13		0	0.439
RTTN	1000	0.317	0.18	1.77	0.0773	0.148	Vorinostat v. DMSO	mic13		0	0.439
SAMD4A	3190	-0.133	0.206	-0.646	0.518	0.65	Vorinostat v. DMSO	mic13		0	0.439
SAMSN1	0.54	2.05	4.02	0.51	0.61	NA	Vorinostat v. DMSO	mic13		NA	0.439
SCIN	147	1.47	0.307	4.78	1.76e-06	1.56e-05	Vorinostat v. DMSO	mic13	SCIN	1	0.439
SDK1	1020	0.186	0.118	1.58	0.114	0.202	Vorinostat v. DMSO	mic13		0	0.439
SERPINB9	103	1.79	0.521	3.44	0.000575	0.00244	Vorinostat v. DMSO	mic13		1	0.439
SLC11A1	19.5	1.26	0.791	1.59	0.112	0.2	Vorinostat v. DMSO	mic13		0	0.439
SLC1A3	425	0.472	0.141	3.34	0.00084	0.00338	Vorinostat v. DMSO	mic13		1	0.439
SLC9A9	12.4	1.44	0.76	1.9	0.0578	0.117	Vorinostat v. DMSO	mic13		0	0.439
SOCS6	472	-0.486	0.291	-1.67	0.0957	0.175	Vorinostat v. DMSO	mic13		0	0.439
SPP1	86.3	3.94	0.73	5.39	6.9e-08	8.65e-07	Vorinostat v. DMSO	mic13	SPP1	1	0.439
SRGAP1	1060	0.237	0.122	1.94	0.052	0.107	Vorinostat v. DMSO	mic13		0	0.439
SRGAP2	4050	0.618	0.169	3.67	0.000244	0.00118	Vorinostat v. DMSO	mic13		1	0.439
SRGAP2B	2690	0.173	0.112	1.54	0.123	0.215	Vorinostat v. DMSO	mic13		0	0.439
SRGN	5500	-0.445	0.218	-2.04	0.0414	0.0888	Vorinostat v. DMSO	mic13		0	0.439
SSBP2	654	0.939	0.257	3.66	0.000251	0.00121	Vorinostat v. DMSO	mic13		1	0.439
ST6GALNAC3	62.2	2.36	0.878	2.69	0.00721	0.0207	Vorinostat v. DMSO	mic13		1	0.439
STARD13	1170	-0.163	0.185	-0.884	0.377	0.514	Vorinostat v. DMSO	mic13		0	0.439
SYNDIG1	5.86	1.21	2.3	0.526	0.599	0.719	Vorinostat v. DMSO	mic13		0	0.439
TANC2	6020	0.648	0.0848	7.64	2.15e-14	9.03e-13	Vorinostat v. DMSO	mic13	TANC2	1	0.439
TBXAS1	57.5	0.849	0.407	2.09	0.0368	0.0806	Vorinostat v. DMSO	mic13		0	0.439
TGFBR1	3780	-0.0686	0.147	-0.467	0.64	0.752	Vorinostat v. DMSO	mic13		0	0.439
TLN2	2880	1.66	0.24	6.91	4.92e-12	1.46e-10	Vorinostat v. DMSO	mic13	TLN2	1	0.439
TMEM117	19.9	-0.775	0.754	-1.03	0.304	0.438	Vorinostat v. DMSO	mic13		0	0.439
TMEM163	54.3	2.6	0.562	4.63	3.67e-06	2.97e-05	Vorinostat v. DMSO	mic13	TMEM163	1	0.439
TPRG1	2.55	-1.54	2.17	-0.706	0.48	NA	Vorinostat v. DMSO	mic13		NA	0.439
TRHDE	28.1	-0.304	0.663	-0.458	0.647	0.757	Vorinostat v. DMSO	mic13		0	0.439
WIPF3	24.5	0.118	0.732	0.161	0.872	0.923	Vorinostat v. DMSO	mic13		0	0.439
XYLT1	4.97	1.2	2.09	0.577	0.564	0.69	Vorinostat v. DMSO	mic13		0	0.439
ZNF618	992	-0.929	0.224	-4.14	3.42e-05	0.000214	Vorinostat v. DMSO	mic13	ZNF618	1	0.439
ZNF804A	203	-0.547	0.373	-1.47	0.142	0.242	Vorinostat v. DMSO	mic13		0	0.439
