## Supplementary material for "HDAC Inhibitors recapitulate Human Disease-Associated Microglia Signatures *in vitro*": Table S3B_iMG results

### Sheet: cluster11
GeneID	cluster	geneLabel.replicate	baseMean.orange2	log2FoldChange.orange2	lfcSE.orange2	stat.orange2	pvalue.orange2	padj.orange2	baseMean.blue2	log2FoldChange.blue2	lfcSE.blue2	stat.blue2	pvalue.blue2	padj.blue2	sig.orange2	padj.blue2.sig	rep.in_blue2	mean.rep
A2M	cluster11		82700	-0.24	0.0533	-4.51	6.34e-06	7.1e-05	38700	1.51	0.716	2.1	0.0355	0.137	1	0.0514	0	0.193182
ACSL1	cluster11		2200	-0.0282	0.0677	-0.417	0.677	0.812	6130	-1.31	0.174	-7.55	4.32e-14	1.66e-12	0	NA	0	0.193182
ALCAM	cluster11		5960	-0.325	0.0533	-6.11	1.01e-09	2.45e-08	5240	0.443	0.134	3.3	0.000951	0.00708	1	0.00222	0	0.193182
ANXA2	cluster11		9770	0.0247	0.0563	0.439	0.66	0.802	15300	-0.779	0.135	-5.78	7.54e-09	1.59e-07	0	NA	0	0.193182
ANXA5	cluster11	ANXA5	26900	-0.347	0.0427	-8.12	4.49e-16	2.75e-14	33200	-0.747	0.123	-6.06	1.38e-09	3.2e-08	1	1.18e-08	1	0.193182
APOC1	cluster11		530	-0.103	0.176	-0.586	0.558	0.729	982	1.33	0.251	5.29	1.23e-07	2.2e-06	0	NA	0	0.193182
APOC2	cluster11		14300	-0.139	0.0452	-3.08	0.0021	0.0105	8660	0.804	0.398	2.02	0.0434	0.159	1	0.0594	0	0.193182
APOE	cluster11		8170	0.377	0.28	1.35	0.178	0.345	10300	2.42	0.636	3.8	0.000142	0.00136	0	NA	0	0.193182
ASAH1	cluster11		17500	0.106	0.0606	1.76	0.0789	0.19	26100	0.713	0.127	5.62	1.93e-08	3.86e-07	0	NA	0	0.193182
ATP6V1F	cluster11		7570	0.0753	0.0497	1.52	0.13	0.275	8530	-0.032	0.124	-0.257	0.797	0.921	0	NA	0	0.193182
BRI3	cluster11		5110	0.0677	0.0607	1.12	0.265	0.453	6990	0.05	0.127	0.394	0.694	0.872	0	NA	0	0.193182
C1orf54	cluster11		204	0.485	0.227	2.13	0.0329	0.0976	211	0.096	0.357	0.269	0.788	0.917	0	NA	0	0.193182
CALM1	cluster11		20600	0.171	0.0455	3.77	0.000166	0.00126	16400	0.244	0.121	2.02	0.0439	0.16	1	0.0594	0	0.193182
CALR	cluster11		24600	-0.35	0.0508	-6.88	5.83e-12	2.11e-10	30100	-0.247	0.116	-2.12	0.034	0.133	1	0.051	0	0.193182
CAPG	cluster11		21500	0.0248	0.0578	0.428	0.668	0.807	21100	0.0937	0.126	0.741	0.459	0.722	0	NA	0	0.193182
CCL4	cluster11		282	-0.11	0.163	-0.676	0.499	0.682	4620	-2.01	0.453	-4.45	8.76e-06	0.00011	0	NA	0	0.193182
CD63	cluster11		14100	0.218	0.0597	3.66	0.000253	0.00179	16700	0.158	0.123	1.29	0.198	0.451	1	0.225	0	0.193182
CD84	cluster11		4840	0.0952	0.0658	1.45	0.148	0.302	4870	1	0.178	5.63	1.77e-08	3.56e-07	0	NA	0	0.193182
CD9	cluster11		4890	0.0824	0.0693	1.19	0.234	0.416	4670	1.57	0.136	11.6	5.8e-31	7.34e-29	0	NA	0	0.193182
CEBPA	cluster11		2410	-0.341	0.0682	-4.99	5.91e-07	8.32e-06	1820	1.11	0.178	6.25	4e-10	9.88e-09	1	5.6e-09	0	0.193182
CHI3L1	cluster11		14100	0.0361	0.222	0.162	0.871	0.931	95000	-1.56	0.132	-11.8	2.29e-32	3.08e-30	0	NA	0	0.193182
COX17	cluster11		1170	-0.209	0.0815	-2.57	0.0103	0.0388	1240	-0.191	0.182	-1.05	0.294	0.568	1	0.311	0	0.193182
CPM	cluster11		1110	0.0748	0.0842	0.889	0.374	0.573	1330	0.0291	0.228	0.127	0.899	0.962	0	NA	0	0.193182
CTSB	cluster11		39.6	-0.421	0.414	-1.02	0.31	0.502	73.4	0.274	0.576	0.475	0.635	0.839	0	NA	0	0.193182
CTSD	cluster11		86300	0.294	0.123	2.39	0.0169	0.0579	103000	0.842	0.115	7.36	1.9e-13	6.96e-12	0	NA	0	0.193182
CTSL	cluster11		2900	0.0286	0.0839	0.341	0.733	0.847	5490	0.144	0.148	0.978	0.328	0.604	0	NA	0	0.193182
CXCL16	cluster11		5230	-0.0887	0.0609	-1.46	0.145	0.298	8480	-0.293	0.125	-2.36	0.0185	0.0828	0	NA	0	0.193182
DAB2	cluster11		4730	0.0386	0.0644	0.599	0.549	0.722	4600	0.72	0.168	4.29	1.77e-05	0.000209	0	NA	0	0.193182
DBI	cluster11		14500	-0.0879	0.0609	-1.44	0.149	0.304	14900	-0.143	0.128	-1.12	0.263	0.533	0	NA	0	0.193182
DHRS9	cluster11	DHRS9	129	1.04	0.227	4.57	4.94e-06	5.68e-05	84.6	3.21	0.598	5.38	7.57e-08	1.4e-06	1	4.54e-07	1	0.193182
DRAP1	cluster11		2720	-0.145	0.0624	-2.33	0.0201	0.0661	2120	0.181	0.155	1.17	0.241	0.507	0	NA	0	0.193182
ELOC	cluster11		1380	0.0954	0.0907	1.05	0.293	0.485	1630	-0.126	0.164	-0.768	0.442	0.71	0	NA	0	0.193182
EMP3	cluster11		2040	-0.162	0.0703	-2.31	0.021	0.0686	3520	-1.08	0.157	-6.86	6.77e-12	2.14e-10	0	NA	0	0.193182
FABP5	cluster11		3160	0.00398	0.0726	0.0549	0.956	0.977	5430	-1.26	0.131	-9.63	6.26e-22	4.41e-20	0	NA	0	0.193182
FKBP2	cluster11		743	-0.293	0.107	-2.74	0.00609	0.0254	862	-0.0689	0.199	-0.346	0.729	0.889	1	0.729	0	0.193182
FNIP2	cluster11		2500	-0.0499	0.0665	-0.75	0.453	0.642	3670	0.442	0.143	3.1	0.00194	0.0129	0	NA	0	0.193182
FTH1	cluster11	FTH1	96100	-0.162	0.0629	-2.58	0.00993	0.0377	253000	-0.518	0.116	-4.46	8.16e-06	0.000103	1	2.85e-05	1	0.193182
FTL	cluster11		376000	0.03	0.0563	0.533	0.594	0.754	463000	-0.363	0.114	-3.17	0.00151	0.0105	0	NA	0	0.193182
GABARAP	cluster11		21300	0.158	0.0446	3.53	0.000414	0.00274	18100	0.15	0.123	1.22	0.223	0.482	1	0.246	0	0.193182
GLDN	cluster11	NA	5.18	2.79	1.32	2.11	0.0345	NA	25.9	1.19	0.957	1.24	0.215	0.472	NA	NA	NA	0.193182
GNAS	cluster11		49000	0.0277	0.0496	0.558	0.577	0.742	55200	-0.063	0.115	-0.549	0.583	0.809	0	NA	0	0.193182
GPNMB	cluster11		6470	-0.541	0.173	-3.13	0.00176	0.00908	16000	1.94	0.385	5.04	4.69e-07	7.5e-06	1	2.46e-06	0	0.193182
GPX1	cluster11		52400	0.186	0.0489	3.81	0.000139	0.00108	53400	0.176	0.116	1.52	0.129	0.34	1	0.159	0	0.193182
GSN	cluster11		51300	0.0422	0.0427	0.989	0.323	0.518	42900	0.449	0.117	3.83	0.000131	0.00126	0	NA	0	0.193182
GSTO1	cluster11		2920	0.167	0.0809	2.06	0.039	0.111	3950	-0.273	0.137	-1.99	0.0471	0.169	0	NA	0	0.193182
GYPC	cluster11	GYPC	433	0.584	0.131	4.46	8.06e-06	8.78e-05	1250	0.941	0.207	4.55	5.38e-06	7.03e-05	1	2.06e-05	1	0.193182
HTRA1	cluster11	HTRA1	9440	0.418	0.0678	6.16	7.28e-10	1.83e-08	13900	0.661	0.121	5.45	4.94e-08	9.37e-07	1	3.46e-07	1	0.193182
ITGAX	cluster11		4730	-0.0745	0.056	-1.33	0.184	0.353	4770	0.648	0.134	4.84	1.3e-06	1.93e-05	0	NA	0	0.193182
KCNMA1	cluster11		55.8	0.87	0.428	2.03	0.0422	0.118	298	-0.568	0.308	-1.85	0.0646	0.213	0	NA	0	0.193182
LGALS1	cluster11		15100	0.352	0.143	2.47	0.0136	0.0488	18900	-0.47	0.14	-3.36	0.000774	0.00594	1	0.00191	0	0.193182
LGALS3	cluster11		515	-0.253	0.141	-1.79	0.0736	0.18	1670	-1.02	0.166	-6.14	8.45e-10	2e-08	0	NA	0	0.193182
LGALS9	cluster11		11200	-0.0033	0.0514	-0.0642	0.949	0.974	8810	0.199	0.142	1.4	0.16	0.392	0	NA	0	0.193182
LIMS1	cluster11		11200	-0.0709	0.051	-1.39	0.164	0.325	11800	0.0887	0.122	0.728	0.467	0.73	0	NA	0	0.193182
LIPA	cluster11	LIPA	38800	0.233	0.0585	3.98	7.02e-05	0.000592	49700	0.973	0.397	2.45	0.0142	0.0675	1	0.0222	1	0.193182
LPL	cluster11		245	0.0484	0.198	0.245	0.807	0.894	481	1.46	0.29	5.02	5.16e-07	8.17e-06	0	NA	0	0.193182
MAFB	cluster11		5810	0.168	0.0583	2.88	0.00401	0.018	15300	-0.565	0.12	-4.72	2.38e-06	3.36e-05	1	1.11e-05	0	0.193182
MSR1	cluster11		367	0.198	0.142	1.39	0.164	0.325	568	0.254	0.238	1.07	0.286	0.56	0	NA	0	0.193182
MT2A	cluster11		37.4	-0.0995	0.409	-0.243	0.808	0.894	65	-1.96	0.626	-3.14	0.0017	0.0116	0	NA	0	0.193182
MYO1E	cluster11		2880	0.261	0.0809	3.23	0.00124	0.00676	5780	0.254	0.13	1.95	0.0516	0.181	1	0.0678	0	0.193182
NAA20	cluster11		2380	0.237	0.0709	3.35	0.000817	0.00477	2480	0.241	0.153	1.57	0.116	0.316	1	0.147	0	0.193182
NDUFC1	cluster11		584	-0.0728	0.114	-0.637	0.524	0.702	668	-0.371	0.225	-1.65	0.0999	0.288	0	NA	0	0.193182
NPL	cluster11	NPL	1930	0.602	0.0841	7.16	8.31e-13	3.37e-11	3200	0.75	0.186	4.03	5.64e-05	0.00059	1	0.000158	1	0.193182
NUPR1	cluster11		13.3	-0.439	0.721	-0.609	0.543	0.717	93.6	2.49	0.558	4.46	8.08e-06	0.000102	0	NA	0	0.193182
OLR1	cluster11	OLR1	12100	0.162	0.0546	2.97	0.00299	0.0141	13100	0.543	0.129	4.2	2.71e-05	0.000308	1	8.14e-05	1	0.193182
PADI2	cluster11		6030	-0.157	0.058	-2.71	0.0067	0.0274	5310	1.13	0.132	8.57	1.01e-17	5.14e-16	1	2.12e-16	0	0.193182
PLA2G7	cluster11		2980	-0.0115	0.0811	-0.141	0.888	0.941	2640	2.72	0.173	15.7	1.51e-55	7.11e-53	0	NA	0	0.193182
PLEK	cluster11	PLEK	8720	-0.254	0.0512	-4.97	6.69e-07	9.35e-06	10600	-0.642	0.15	-4.29	1.8e-05	0.000213	1	5.81e-05	1	0.193182
PRDX1	cluster11		16000	0.0709	0.0611	1.16	0.246	0.431	15800	-0.159	0.122	-1.3	0.193	0.442	0	NA	0	0.193182
RABAC1	cluster11	RABAC1	1820	0.685	0.0837	8.18	2.8e-16	1.77e-14	2120	0.42	0.169	2.48	0.013	0.0631	1	0.0222	1	0.193182
RAMP1	cluster11		283	-0.786	0.156	-5.02	5.04e-07	7.19e-06	73.2	1.82	0.602	3.02	0.00253	0.0161	1	0.00482	0	0.193182
RGCC	cluster11	RGCC	79.2	-0.98	0.33	-2.97	0.00299	0.0141	382	-0.731	0.296	-2.47	0.0135	0.0648	1	0.0222	1	0.193182
ROMO1	cluster11		746	-0.0282	0.115	-0.244	0.807	0.894	676	-0.286	0.221	-1.29	0.197	0.448	0	NA	0	0.193182
S100A11	cluster11	S100A11	16400	-0.188	0.0531	-3.55	0.000389	0.0026	17600	-0.364	0.119	-3.06	0.00224	0.0146	1	0.00449	1	0.193182
S100A4	cluster11	S100A4	17900	-0.213	0.0571	-3.72	0.000196	0.00144	17600	-0.554	0.142	-3.9	9.49e-05	0.00095	1	0.000249	1	0.193182
S100A6	cluster11		1280	0.585	0.0934	6.26	3.82e-10	1.01e-08	3460	-0.443	0.424	-1.04	0.296	0.57	1	0.311	0	0.193182
SCARB2	cluster11	SCARB2	4710	0.564	0.0693	8.14	3.9e-16	2.43e-14	7830	0.678	0.149	4.56	5.02e-06	6.66e-05	1	2.06e-05	1	0.193182
SCIN	cluster11	SCIN	174	0.575	0.194	2.97	0.00298	0.014	278	1.04	0.334	3.13	0.00177	0.012	1	0.00391	1	0.193182
SDCBP	cluster11		14000	0.141	0.0517	2.72	0.00656	0.0269	19700	-0.16	0.118	-1.36	0.174	0.414	1	0.209	0	0.193182
SH3BGRL3	cluster11		18100	0.276	0.0575	4.81	1.54e-06	1.98e-05	19000	-0.158	0.12	-1.32	0.187	0.434	1	0.219	0	0.193182
SIRPA	cluster11		18300	-0.00714	0.0514	-0.139	0.889	0.942	20100	0.676	0.119	5.69	1.27e-08	2.58e-07	0	NA	0	0.193182
SLC3A2	cluster11	SLC3A2	7920	-0.234	0.0535	-4.38	1.19e-05	0.000124	9160	-0.33	0.13	-2.54	0.011	0.0553	1	0.0201	1	0.193182
SOCS6	cluster11		5060	0.295	0.0722	4.09	4.38e-05	0.000392	7750	0.118	0.133	0.882	0.378	0.653	1	0.387	0	0.193182
SPP1	cluster11		341000	0.648	0.205	3.16	0.00157	0.00822	1320000	-1.08	0.113	-9.55	1.34e-21	9.26e-20	1	5.64e-20	0	0.193182
TALDO1	cluster11		7480	0.0333	0.0545	0.61	0.542	0.716	7970	-0.24	0.125	-1.91	0.0557	0.191	0	NA	0	0.193182
TGFB1	cluster11		25800	-0.0586	0.0601	-0.975	0.33	0.526	24600	0.0865	0.117	0.738	0.461	0.724	0	NA	0	0.193182
TPM3	cluster11	TPM3	22400	-0.19	0.0432	-4.4	1.07e-05	0.000113	24200	-0.74	0.122	-6.05	1.41e-09	3.27e-08	1	1.18e-08	1	0.193182
TREM2	cluster11		3000	-0.434	0.0839	-5.17	2.33e-07	3.54e-06	4480	1.17	0.478	2.45	0.0143	0.0676	1	0.0222	0	0.193182
TYMP	cluster11		3020	-0.0344	0.233	-0.148	0.882	0.938	3870	-0.935	0.176	-5.31	1.09e-07	1.95e-06	0	NA	0	0.193182
UCP2	cluster11		22900	0.363	0.048	7.57	3.63e-14	1.78e-12	21100	-0.373	0.12	-3.1	0.00194	0.0129	1	0.00408	0	0.193182

### Sheet: mic13
GeneID	cluster	geneLabel.replicate	baseMean.orange2	log2FoldChange.orange2	lfcSE.orange2	stat.orange2	pvalue.orange2	padj.orange2	baseMean.blue2	log2FoldChange.blue2	lfcSE.blue2	stat.blue2	pvalue.blue2	padj.blue2	sig.orange2	padj.blue2.sig	rep.in_blue2	mean.rep
ABCC4	mic13		12600	-0.14	0.0551	-2.54	0.0111	0.0412	6200	0.644	0.138	4.65	3.24e-06	4.48e-05	1	1.17e-05	0	0.173554
ADAM28	mic13	ADAM28	9470	0.207	0.0487	4.25	2.12e-05	0.000208	8090	0.787	0.137	5.76	8.54e-09	1.78e-07	1	6.69e-08	1	0.173554
ADAMTS17	mic13		6.51	-2.4	1.09	-2.19	0.0282	0.0863	4.32	0.702	2.16	0.326	0.745	NA	0	NA	0	0.173554
ADARB1	mic13		460	0.179	0.146	1.22	0.221	0.4	954	-0.305	0.195	-1.56	0.118	0.321	0	NA	0	0.173554
ADK	mic13	ADK	1530	0.405	0.0822	4.92	8.52e-07	1.17e-05	1490	0.457	0.18	2.54	0.011	0.0553	1	0.017	1	0.173554
ALCAM	mic13		5960	-0.325	0.0533	-6.11	1.01e-09	2.45e-08	5240	0.443	0.134	3.3	0.000951	0.00708	1	0.00179	0	0.173554
AOAH	mic13	AOAH	6040	0.538	0.0576	9.34	9.77e-21	1.16e-18	7100	0.502	0.127	3.94	8.1e-05	0.000824	1	0.00019	1	0.173554
APOE	mic13		8170	0.377	0.28	1.35	0.178	0.345	10300	2.42	0.636	3.8	0.000142	0.00136	0	NA	0	0.173554
ARID5B	mic13		522	0.439	0.125	3.52	0.000427	0.00281	1230	0.184	0.178	1.03	0.301	0.575	1	0.354	0	0.173554
ASAH1	mic13		17500	0.106	0.0606	1.76	0.0789	0.19	26100	0.713	0.127	5.62	1.93e-08	3.86e-07	0	NA	0	0.173554
ASAP1	mic13		1900	-0.137	0.0839	-1.63	0.104	0.233	3570	-0.0608	0.143	-0.425	0.671	0.859	0	NA	0	0.173554
ATG7	mic13		1340	0.069	0.0805	0.857	0.391	0.589	2230	-0.365	0.153	-2.39	0.0167	0.0768	0	NA	0	0.173554
BCL2	mic13	BCL2	1070	-0.269	0.0913	-2.94	0.00325	0.0151	1700	-0.631	0.17	-3.7	0.000212	0.00196	1	0.000454	1	0.173554
BICD1	mic13		652	0.094	0.121	0.776	0.437	0.628	649	0.498	0.225	2.21	0.0268	0.111	0	NA	0	0.173554
CACNA1A	mic13		6.62	0.179	0.925	0.193	0.847	0.917	19.5	-0.951	1.09	-0.875	0.382	0.657	0	NA	0	0.173554
CADM1	mic13	CADM1	8990	0.181	0.0552	3.29	0.00102	0.00572	8720	0.533	0.143	3.74	0.000183	0.00171	1	0.000409	1	0.173554
CD83	mic13		1620	-0.135	0.084	-1.61	0.107	0.239	3640	-0.547	0.18	-3.04	0.00236	0.0152	0	NA	0	0.173554
CDK6	mic13		1170	-0.0122	0.0876	-0.14	0.889	0.941	1960	-0.451	0.159	-2.83	0.0046	0.0268	0	NA	0	0.173554
CHSY3	mic13		30.7	-0.441	0.445	-0.991	0.322	0.517	49.4	0.192	0.689	0.279	0.78	0.914	0	NA	0	0.173554
CLEC5A	mic13		725	0.48	0.118	4.08	4.46e-05	0.000397	1320	0.0297	0.184	0.161	0.872	0.952	1	0.91	0	0.173554
CPED1	mic13		7040	-0.19	0.0544	-3.49	0.00049	0.00314	4480	0.36	0.142	2.54	0.0112	0.056	1	0.017	0	0.173554
CPM	mic13		1110	0.0748	0.0842	0.889	0.374	0.573	1330	0.0291	0.228	0.127	0.899	0.962	0	NA	0	0.173554
CSGALNACT1	mic13	NA	0.692	-0.294	3.36	-0.0875	0.93	NA	0.617	-0.166	4.98	-0.0333	0.973	NA	NA	NA	NA	0.173554
CTSD	mic13		86300	0.294	0.123	2.39	0.0169	0.0579	103000	0.842	0.115	7.36	1.9e-13	6.96e-12	0	NA	0	0.173554
CTTNBP2	mic13		1690	-0.173	0.096	-1.81	0.0708	0.175	811	1.9	0.222	8.53	1.43e-17	7.14e-16	0	NA	0	0.173554
CX3CR1	mic13		41000	0.151	0.0617	2.44	0.0145	0.0514	39700	-0.414	0.125	-3.3	0.000963	0.00716	0	NA	0	0.173554
CYTH3	mic13		2100	0.0319	0.0762	0.419	0.675	0.811	2000	1.05	0.16	6.52	6.96e-11	1.94e-09	0	NA	0	0.173554
DENND4C	mic13		2180	-0.0385	0.0668	-0.576	0.565	0.734	1920	0.199	0.158	1.26	0.209	0.465	0	NA	0	0.173554
DPYD	mic13		3210	0.0474	0.0726	0.653	0.514	0.694	4560	0.061	0.136	0.448	0.654	0.85	0	NA	0	0.173554
DSCAM	mic13		14.9	-0.335	0.634	-0.528	0.597	0.756	19.7	-1.08	1.07	-1.01	0.31	0.585	0	NA	0	0.173554
DTNA	mic13		1620	0.264	0.0836	3.16	0.00155	0.00815	1570	0.0225	0.169	0.133	0.895	0.96	1	0.914	0	0.173554
ELL2	mic13		1050	0.0623	0.0993	0.627	0.53	0.707	2080	-0.514	0.155	-3.31	0.000934	0.00697	0	NA	0	0.173554
ELMO1	mic13		4590	-0.212	0.0663	-3.2	0.00137	0.00731	3830	0.474	0.148	3.2	0.00135	0.00954	1	0.00244	0	0.173554
EPB41L3	mic13		3560	0.055	0.0763	0.721	0.471	0.658	6590	-0.353	0.131	-2.69	0.00712	0.0384	0	NA	0	0.173554
F13A1	mic13		23.9	2.04	0.545	3.74	0.000184	0.00137	42.7	0.047	0.765	0.0615	0.951	0.982	1	0.951	0	0.173554
FAM13A	mic13	FAM13A	198	0.712	0.194	3.68	0.000234	0.00168	259	0.986	0.327	3.01	0.00258	0.0165	1	0.00433	1	0.173554
FAM177B	mic13		89.2	-0.471	0.296	-1.59	0.112	0.247	11.2	3.44	1.61	2.13	0.0328	0.13	0	NA	0	0.173554
FCHSD2	mic13		3780	-0.136	0.0619	-2.2	0.028	0.0857	2440	0.719	0.151	4.77	1.83e-06	2.64e-05	0	NA	0	0.173554
FLT1	mic13		13.1	-0.982	0.713	-1.38	0.168	0.332	188	-2.35	0.394	-5.97	2.34e-09	5.25e-08	0	NA	0	0.173554
FMNL2	mic13		1700	0.296	0.0809	3.66	0.000249	0.00177	2590	0.0652	0.147	0.442	0.658	0.852	1	0.703	0	0.173554
FNDC3B	mic13		1580	0.291	0.0809	3.6	0.000317	0.00218	4830	-0.574	0.133	-4.32	1.55e-05	0.000185	1	4.85e-05	0	0.173554
FNIP2	mic13		2500	-0.0499	0.0665	-0.75	0.453	0.642	3670	0.442	0.143	3.1	0.00194	0.0129	0	NA	0	0.173554
FOXP2	mic13		3.92	0.555	1.17	0.473	0.636	NA	3.71	-1.3	2.69	-0.481	0.63	NA	NA	NA	0	0.173554
FRMD4A	mic13	FRMD4A	3130	-0.271	0.075	-3.61	0.000309	0.00213	3570	-0.508	0.143	-3.54	0.000399	0.00336	1	0.000816	1	0.173554
FRMD4B	mic13		2750	0.00646	0.0607	0.106	0.915	0.955	2920	0.064	0.147	0.436	0.663	0.855	0	NA	0	0.173554
FYB1	mic13	FYB1	5720	-0.183	0.0656	-2.79	0.00526	0.0224	7030	-0.326	0.128	-2.55	0.0107	0.054	1	0.017	1	0.173554
GAS7	mic13		5790	0.0137	0.0518	0.264	0.792	0.885	12600	-0.577	0.127	-4.54	5.74e-06	7.48e-05	0	NA	0	0.173554
GLDN	mic13	NA	5.18	2.79	1.32	2.11	0.0345	NA	25.9	1.19	0.957	1.24	0.215	0.472	NA	NA	NA	0.173554
GPNMB	mic13		6470	-0.541	0.173	-3.13	0.00176	0.00908	16000	1.94	0.385	5.04	4.69e-07	7.5e-06	1	2.21e-06	0	0.173554
GRID2	mic13	NA	0	NA	NA	NA	NA	NA	0	NA	NA	NA	NA	NA	NA	NA	NA	0.173554
HAMP	mic13	HAMP	72.9	-1.08	0.296	-3.64	0.000269	0.00189	366	-3.06	0.295	-10.4	3.2e-25	2.91e-23	1	1.5e-23	1	0.173554
HDAC9	mic13	HDAC9	2420	0.16	0.0646	2.47	0.0134	0.048	1360	1.56	0.185	8.42	3.69e-17	1.76e-15	1	4.34e-16	1	0.173554
HSPA1A	mic13		3140	-0.174	0.0712	-2.44	0.0148	0.0523	2660	0.0818	0.154	0.531	0.595	0.816	0	NA	0	0.173554
IGSF21	mic13	NA	2.87	-0.438	1.35	-0.323	0.746	NA	5.83	-0.109	1.88	-0.058	0.954	0.983	NA	NA	NA	0.173554
IL6ST	mic13		6470	-0.0397	0.0634	-0.626	0.531	0.708	5550	0.0534	0.134	0.399	0.69	0.87	0	NA	0	0.173554
INPP5D	mic13		8130	-0.0761	0.0581	-1.31	0.19	0.361	9220	0.112	0.124	0.905	0.366	0.641	0	NA	0	0.173554
IPCEF1	mic13		4050	0.183	0.0553	3.31	0.000919	0.00527	4710	-0.113	0.135	-0.838	0.402	0.676	1	0.44	0	0.173554
ITGAX	mic13		4730	-0.0745	0.056	-1.33	0.184	0.353	4770	0.648	0.134	4.84	1.3e-06	1.93e-05	0	NA	0	0.173554
ITPR2	mic13		8430	-0.0861	0.0543	-1.58	0.113	0.248	10000	-0.0335	0.123	-0.272	0.785	0.916	0	NA	0	0.173554
LIMS1	mic13		11200	-0.0709	0.051	-1.39	0.164	0.325	11800	0.0887	0.122	0.728	0.467	0.73	0	NA	0	0.173554
LIPA	mic13	LIPA	38800	0.233	0.0585	3.98	7.02e-05	0.000592	49700	0.973	0.397	2.45	0.0142	0.0675	1	0.0196	1	0.173554
LPL	mic13		245	0.0484	0.198	0.245	0.807	0.894	481	1.46	0.29	5.02	5.16e-07	8.17e-06	0	NA	0	0.173554
LPP	mic13		558	-0.185	0.113	-1.63	0.103	0.232	708	0.156	0.213	0.733	0.464	0.727	0	NA	0	0.173554
MAF	mic13	MAF	6960	0.247	0.0637	3.88	0.000104	0.000839	8740	0.535	0.133	4.03	5.48e-05	0.000575	1	0.00014	1	0.173554
MAFB	mic13		5810	0.168	0.0583	2.88	0.00401	0.018	15300	-0.565	0.12	-4.72	2.38e-06	3.36e-05	1	9.32e-06	0	0.173554
MAML2	mic13		1020	0.174	0.107	1.63	0.104	0.233	1920	-0.226	0.16	-1.41	0.158	0.388	0	NA	0	0.173554
MITF	mic13	MITF	549	0.412	0.123	3.36	0.000767	0.00452	689	0.945	0.235	4.03	5.61e-05	0.000588	1	0.00014	1	0.173554
MRC1	mic13		595	-0.445	0.136	-3.27	0.00107	0.00596	1100	1.27	0.222	5.72	1.05e-08	2.18e-07	1	6.83e-08	0	0.173554
MS4A6A	mic13		12400	-0.184	0.0728	-2.52	0.0116	0.0429	6970	0.75	0.131	5.71	1.16e-08	2.38e-07	1	6.83e-08	0	0.173554
MSR1	mic13		367	0.198	0.142	1.39	0.164	0.325	568	0.254	0.238	1.07	0.286	0.56	0	NA	0	0.173554
MTSS1	mic13		6.39	-0.629	0.974	-0.646	0.518	0.698	154	-2.16	0.472	-4.58	4.76e-06	6.37e-05	0	NA	0	0.173554
MVB12B	mic13		232	-0.365	0.169	-2.15	0.0312	0.0935	281	-0.726	0.327	-2.22	0.0262	0.109	0	NA	0	0.173554
MYO1E	mic13		2880	0.261	0.0809	3.23	0.00124	0.00676	5780	0.254	0.13	1.95	0.0516	0.181	1	0.0639	0	0.173554
NAMPT	mic13		2850	0.163	0.0658	2.49	0.0129	0.0467	4490	-0.498	0.57	-0.874	0.382	0.657	1	0.428	0	0.173554
NAV3	mic13		292	0.326	0.16	2.04	0.0415	0.117	207	0.734	0.365	2.01	0.0446	0.162	0	NA	0	0.173554
NCK2	mic13	NCK2	1300	0.279	0.0937	2.98	0.00293	0.0138	1580	0.365	0.172	2.13	0.0335	0.131	1	0.0438	1	0.173554
NHSL1	mic13		341	-0.423	0.164	-2.58	0.00987	0.0376	306	0.612	0.313	1.95	0.0507	0.179	1	0.0639	0	0.173554
NPL	mic13	NPL	1930	0.602	0.0841	7.16	8.31e-13	3.37e-11	3200	0.75	0.186	4.03	5.64e-05	0.00059	1	0.00014	1	0.173554
OLR1	mic13	OLR1	12100	0.162	0.0546	2.97	0.00299	0.0141	13100	0.543	0.129	4.2	2.71e-05	0.000308	1	7.97e-05	1	0.173554
PADI2	mic13		6030	-0.157	0.058	-2.71	0.0067	0.0274	5310	1.13	0.132	8.57	1.01e-17	5.14e-16	1	1.58e-16	0	0.173554
PDE3B	mic13		353	0.0487	0.136	0.358	0.72	0.839	362	1.07	0.299	3.56	0.000367	0.00312	0	NA	0	0.173554
PDE8A	mic13		615	0.111	0.112	0.992	0.321	0.516	625	0.115	0.224	0.513	0.608	0.823	0	NA	0	0.173554
PICALM	mic13		15600	0.255	0.0447	5.7	1.19e-08	2.34e-07	15700	0.2	0.122	1.64	0.101	0.289	1	0.121	0	0.173554
PLXDC2	mic13		24900	0.0303	0.0571	0.53	0.596	0.755	23800	0.771	0.133	5.81	6.14e-09	1.31e-07	0	NA	0	0.173554
PPARG	mic13		38	0.355	0.448	0.791	0.429	0.621	123	0.102	0.456	0.225	0.822	0.932	0	NA	0	0.173554
PREX1	mic13		23700	-0.0303	0.0466	-0.652	0.515	0.695	22900	0.229	0.117	1.95	0.0514	0.181	0	NA	0	0.173554
PRKCA	mic13		8870	-0.203	0.0586	-3.47	0.000529	0.00333	6710	0.635	0.127	4.98	6.21e-07	9.68e-06	1	2.65e-06	0	0.173554
PRKCE	mic13		21.5	0.793	0.568	1.4	0.163	0.324	29	1.53	0.915	1.67	0.0953	0.279	0	NA	0	0.173554
PTPRG	mic13	PTPRG	249	0.688	0.197	3.49	0.00049	0.00314	872	1.5	0.239	6.27	3.7e-10	9.23e-09	1	3.48e-09	1	0.173554
PTPRM	mic13		13.9	-0.658	0.664	-0.991	0.322	0.517	18.7	3.11	1.27	2.45	0.0142	0.0675	0	NA	0	0.173554
RALGAPA2	mic13	RALGAPA2	3400	0.273	0.0574	4.76	1.92e-06	2.41e-05	4120	0.334	0.152	2.19	0.0282	0.115	1	0.0378	1	0.173554
RASGEF1B	mic13		291	-0.0068	0.154	-0.0442	0.965	0.981	958	-0.819	0.198	-4.14	3.43e-05	0.00038	0	NA	0	0.173554
RASGEF1C	mic13		43.6	-0.644	0.389	-1.66	0.0977	0.222	29.9	0.343	0.896	0.383	0.702	0.876	0	NA	0	0.173554
RASGRP3	mic13		5900	-0.0963	0.0644	-1.5	0.135	0.283	7020	-0.128	0.127	-1.01	0.313	0.586	0	NA	0	0.173554
RGCC	mic13	RGCC	79.2	-0.98	0.33	-2.97	0.00299	0.0141	382	-0.731	0.296	-2.47	0.0135	0.0648	1	0.0192	1	0.173554
RPS27	mic13		35300	0.00533	0.0406	0.131	0.895	0.945	30100	0.117	0.117	1	0.316	0.59	0	NA	0	0.173554
RTTN	mic13		318	-0.211	0.155	-1.36	0.175	0.341	332	-0.721	0.293	-2.46	0.0138	0.0662	0	NA	0	0.173554
SAMD4A	mic13		17.3	0.463	0.596	0.777	0.437	0.628	169	-0.35	0.394	-0.89	0.374	0.65	0	NA	0	0.173554
SAMSN1	mic13		4890	0.214	0.0654	3.27	0.00108	0.00601	8210	-0.422	0.126	-3.36	0.000792	0.00604	1	0.00155	0	0.173554
SCIN	mic13	SCIN	174	0.575	0.194	2.97	0.00298	0.014	278	1.04	0.334	3.13	0.00177	0.012	1	0.00308	1	0.173554
SDK1	mic13		20	0.0768	0.556	0.138	0.89	0.942	12.7	0.818	1.33	0.614	0.539	0.781	0	NA	0	0.173554
SERPINB9	mic13	SERPINB9	3360	-0.568	0.0649	-8.76	1.97e-18	1.73e-16	4030	-0.79	0.154	-5.13	2.96e-07	4.92e-06	1	1.55e-06	1	0.173554
SLC11A1	mic13		423	0.529	0.14	3.76	0.000167	0.00126	1800	-0.427	0.173	-2.47	0.0135	0.0648	1	0.0192	0	0.173554
SLC1A3	mic13		1200	0.198	0.088	2.25	0.0244	0.0769	2010	0.131	0.169	0.776	0.438	0.706	0	NA	0	0.173554
SLC9A9	mic13		771	0.868	0.119	7.28	3.45e-13	1.47e-11	2200	-0.741	0.169	-4.39	1.13e-05	0.000139	1	3.79e-05	0	0.173554
SOCS6	mic13		5060	0.295	0.0722	4.09	4.38e-05	0.000392	7750	0.118	0.133	0.882	0.378	0.653	1	0.428	0	0.173554
SPP1	mic13		341000	0.648	0.205	3.16	0.00157	0.00822	1320000	-1.08	0.113	-9.55	1.34e-21	9.26e-20	1	3.16e-20	0	0.173554
SRGAP1	mic13		485	0.218	0.128	1.71	0.087	0.204	600	0.976	0.246	3.96	7.34e-05	0.000752	0	NA	0	0.173554
SRGAP2	mic13		4550	0.112	0.0671	1.67	0.0952	0.218	6020	-0.205	0.133	-1.53	0.125	0.333	0	NA	0	0.173554
SRGAP2B	mic13		1300	-0.0626	0.0967	-0.647	0.517	0.697	1900	-0.257	0.172	-1.5	0.135	0.35	0	NA	0	0.173554
SRGN	mic13		30600	0.0934	0.0542	1.72	0.0845	0.2	20200	0.612	0.121	5.04	4.62e-07	7.41e-06	0	NA	0	0.173554
SSBP2	mic13		122	-0.249	0.234	-1.06	0.287	0.478	131	-0.155	0.444	-0.349	0.727	0.888	0	NA	0	0.173554
ST6GALNAC3	mic13	NA	0.0991	0.727	3.53	0.206	0.837	NA	2.16	0.214	3.31	0.0645	0.949	NA	NA	NA	NA	0.173554
STARD13	mic13		177	-0.0316	0.195	-0.162	0.871	0.931	345	1.29	0.29	4.44	8.96e-06	0.000112	0	NA	0	0.173554
SYNDIG1	mic13		57	0.613	0.352	1.74	0.0814	0.194	55.2	0.423	0.657	0.643	0.52	0.768	0	NA	0	0.173554
TANC2	mic13		1570	-0.0979	0.0747	-1.31	0.19	0.361	1910	0.233	0.166	1.4	0.162	0.395	0	NA	0	0.173554
TBXAS1	mic13		11200	-0.0553	0.0488	-1.13	0.257	0.444	9790	0.31	0.124	2.5	0.0124	0.0607	0	NA	0	0.173554
TGFBR1	mic13		11200	0.0915	0.0531	1.72	0.0847	0.2	14400	0.673	0.126	5.33	9.61e-08	1.75e-06	0	NA	0	0.173554
TLN2	mic13		173	0.19	0.211	0.902	0.367	0.565	178	-0.14	0.382	-0.368	0.713	0.882	0	NA	0	0.173554
TMEM117	mic13		26.5	-0.088	0.49	-0.18	0.858	0.924	59.6	-0.743	0.668	-1.11	0.266	0.536	0	NA	0	0.173554
TMEM163	mic13		17.5	-0.456	0.646	-0.706	0.48	0.666	17	2.74	1.31	2.09	0.037	0.141	0	NA	0	0.173554
TPRG1	mic13		2.6	-1.09	1.51	-0.723	0.47	NA	5.13	0.363	2.02	0.179	0.858	NA	NA	NA	0	0.173554
TRHDE	mic13	NA	0	NA	NA	NA	NA	NA	0.962	2.28	4.89	0.466	0.642	NA	NA	NA	NA	0.173554
WIPF3	mic13		15.9	-0.395	0.614	-0.643	0.52	0.699	27.2	0.858	0.92	0.933	0.351	0.626	0	NA	0	0.173554
XYLT1	mic13		1320	-0.0893	0.105	-0.85	0.395	0.592	636	1.94	0.264	7.35	1.99e-13	7.23e-12	0	NA	0	0.173554
ZNF618	mic13		2110	-0.0157	0.0851	-0.185	0.853	0.922	2810	-0.106	0.146	-0.722	0.47	0.733	0	NA	0	0.173554
ZNF804A	mic13		271	-0.322	0.159	-2.03	0.0425	0.119	277	-0.0706	0.31	-0.228	0.82	0.931	0	NA	0	0.173554

### Sheet: dam1
GeneID	cluster	geneLabel.replicate	baseMean.orange2	log2FoldChange.orange2	lfcSE.orange2	stat.orange2	pvalue.orange2	padj.orange2	baseMean.blue2	log2FoldChange.blue2	lfcSE.blue2	stat.blue2	pvalue.blue2	padj.blue2	sig.orange2	padj.blue2.sig	rep.in_blue2	mean.rep
APOE	dam1		8170	0.377	0.28	1.35	0.178	0.345	10300	2.42	0.636	3.8	0.000142	0.00136	0	NA	0	0.25
B2M	dam1		80100	0.148	0.0542	2.72	0.00644	0.0265	67500	0.0788	0.118	0.667	0.505	0.759	1	0.505	0	0.25
CSTB	dam1	CSTB	4430	-0.231	0.0563	-4.1	4.15e-05	0.000374	8380	-0.559	0.128	-4.36	1.31e-05	0.000159	1	2.62e-05	1	0.25
CTSB	dam1		39.6	-0.421	0.414	-1.02	0.31	0.502	73.4	0.274	0.576	0.475	0.635	0.839	0	NA	0	0.25
CTSD	dam1		86300	0.294	0.123	2.39	0.0169	0.0579	103000	0.842	0.115	7.36	1.9e-13	6.96e-12	0	NA	0	0.25
FTH1	dam1	FTH1	96100	-0.162	0.0629	-2.58	0.00993	0.0377	253000	-0.518	0.116	-4.46	8.16e-06	0.000103	1	2.62e-05	1	0.25
TIMP2	dam1		11800	-0.136	0.045	-3.03	0.00246	0.012	13500	0.239	0.125	1.91	0.056	0.192	1	0.0746	0	0.25
TYROBP	dam1		29000	-0.0769	0.0479	-1.61	0.108	0.241	20800	0.274	0.118	2.32	0.0202	0.0888	0	NA	0	0.25

### Sheet: dam2
GeneID	cluster	geneLabel.replicate	baseMean.orange2	log2FoldChange.orange2	lfcSE.orange2	stat.orange2	pvalue.orange2	padj.orange2	baseMean.blue2	log2FoldChange.blue2	lfcSE.blue2	stat.blue2	pvalue.blue2	padj.blue2	sig.orange2	padj.blue2.sig	rep.in_blue2	mean.rep
AXL	dam2		15200	-0.0991	0.0445	-2.23	0.0259	0.0808	6770	2.02	0.145	14	2.2e-44	5.17e-42	0	NA	0	0.1875
CADM1	dam2	CADM1	8990	0.181	0.0552	3.29	0.00102	0.00572	8720	0.533	0.143	3.74	0.000183	0.00171	1	0.00032	1	0.1875
CD52	dam2		89.6	0.625	0.264	2.36	0.018	0.061	130	2.96	0.51	5.81	6.27e-09	1.33e-07	0	NA	0	0.1875
CD68	dam2		16100	-0.435	0.0479	-9.1	9.2e-20	9.93e-18	27500	-0.188	0.134	-1.4	0.162	0.396	1	0.189	0	0.1875
CD9	dam2		4890	0.0824	0.0693	1.19	0.234	0.416	4670	1.57	0.136	11.6	5.8e-31	7.34e-29	0	NA	0	0.1875
CLEC7A	dam2		4510	0.0404	0.0587	0.688	0.491	0.675	4650	-0.259	0.133	-1.94	0.0521	0.183	0	NA	0	0.1875
CSF1	dam2	CSF1	1710	0.425	0.0914	4.64	3.4e-06	4.05e-05	975	1.69	0.633	2.67	0.00754	0.0402	1	0.0106	1	0.1875
CST7	dam2		507	-0.988	0.134	-7.34	2.07e-13	9.18e-12	234	2.66	0.367	7.26	3.89e-13	1.36e-11	1	1.36e-12	0	0.1875
CTSA	dam2	CTSA	13300	0.422	0.0543	7.77	8.05e-15	4.25e-13	14800	0.688	0.131	5.26	1.42e-07	2.49e-06	1	3.32e-07	1	0.1875
CTSL	dam2		2900	0.0286	0.0839	0.341	0.733	0.847	5490	0.144	0.148	0.978	0.328	0.604	0	NA	0	0.1875
CTSZ	dam2		33200	-0.169	0.0416	-4.06	4.92e-05	0.000434	42400	-0.145	0.116	-1.25	0.212	0.469	1	0.212	0	0.1875
GUSB	dam2		3640	-0.0642	0.064	-1	0.316	0.51	2810	0.273	0.149	1.83	0.0666	0.217	0	NA	0	0.1875
HIF1A	dam2		10100	0.0911	0.0616	1.48	0.139	0.289	14100	-0.261	0.121	-2.16	0.031	0.124	0	NA	0	0.1875
ITGAX	dam2		4730	-0.0745	0.056	-1.33	0.184	0.353	4770	0.648	0.134	4.84	1.3e-06	1.93e-05	0	NA	0	0.1875
LPL	dam2		245	0.0484	0.198	0.245	0.807	0.894	481	1.46	0.29	5.02	5.16e-07	8.17e-06	0	NA	0	0.1875
SPP1	dam2		341000	0.648	0.205	3.16	0.00157	0.00822	1320000	-1.08	0.113	-9.55	1.34e-21	9.26e-20	1	9.4e-21	0	0.1875

### Sheet: piMG
GeneID	cluster	geneLabel.replicate	baseMean.orange2	log2FoldChange.orange2	lfcSE.orange2	stat.orange2	pvalue.orange2	padj.orange2	baseMean.blue2	log2FoldChange.blue2	lfcSE.blue2	stat.blue2	pvalue.blue2	padj.blue2	sig.orange2	padj.blue2.sig	rep.in_blue2	mean.rep
A2M	piMG		82700	-0.24	0.0533	-4.51	6.34e-06	7.1e-05	38700	1.51	0.716	2.1	0.0355	0.137	1	0.0585	0	0.207692
ABCA1	piMG	ABCA1	434	0.628	0.151	4.17	3.02e-05	0.000283	279	1.77	0.34	5.22	1.77e-07	3.05e-06	1	1.67e-06	1	0.207692
ABCC5	piMG		1030	0.119	0.0962	1.23	0.217	0.395	1240	1.1	0.199	5.54	2.99e-08	5.81e-07	0	NA	0	0.207692
AKR1B1	piMG		8220	-0.0398	0.0538	-0.741	0.459	0.647	6480	0.558	0.128	4.36	1.32e-05	0.000159	0	NA	0	0.207692
ALAS1	piMG		5370	0.187	0.0559	3.36	0.00079	0.00464	6730	0.147	0.127	1.16	0.248	0.515	1	0.298	0	0.207692
ANOS1	piMG		4260	-0.0911	0.0555	-1.64	0.101	0.228	2620	0.736	0.149	4.94	7.98e-07	1.21e-05	0	NA	0	0.207692
ANXA2	piMG		9770	0.0247	0.0563	0.439	0.66	0.802	15300	-0.779	0.135	-5.78	7.54e-09	1.59e-07	0	NA	0	0.207692
ANXA5	piMG	ANXA5	26900	-0.347	0.0427	-8.12	4.49e-16	2.75e-14	33200	-0.747	0.123	-6.06	1.38e-09	3.2e-08	1	1.52e-08	1	0.207692
APOC1	piMG		530	-0.103	0.176	-0.586	0.558	0.729	982	1.33	0.251	5.29	1.23e-07	2.2e-06	0	NA	0	0.207692
APOE	piMG		8170	0.377	0.28	1.35	0.178	0.345	10300	2.42	0.636	3.8	0.000142	0.00136	0	NA	0	0.207692
ARID5B	piMG		522	0.439	0.125	3.52	0.000427	0.00281	1230	0.184	0.178	1.03	0.301	0.575	1	0.343	0	0.207692
ASAH1	piMG		17500	0.106	0.0606	1.76	0.0789	0.19	26100	0.713	0.127	5.62	1.93e-08	3.86e-07	0	NA	0	0.207692
ASAP1	piMG		1900	-0.137	0.0839	-1.63	0.104	0.233	3570	-0.0608	0.143	-0.425	0.671	0.859	0	NA	0	0.207692
ATOX1	piMG		1150	0.0663	0.0901	0.736	0.462	0.65	1470	-0.0928	0.169	-0.549	0.583	0.809	0	NA	0	0.207692
ATP1B1	piMG		972	-0.369	0.0977	-3.78	0.000158	0.00121	2400	-0.0877	0.165	-0.531	0.595	0.816	1	0.65	0	0.207692
ATP6AP1	piMG		7780	-0.0262	0.0615	-0.425	0.671	0.809	9130	0.291	0.124	2.35	0.019	0.0846	0	NA	0	0.207692
ATP6AP2	piMG	ATP6AP2	16100	0.186	0.0505	3.67	0.000242	0.00173	21300	0.357	0.125	2.86	0.00423	0.025	1	0.00997	1	0.207692
ATP6V0B	piMG		6120	0.0841	0.0673	1.25	0.211	0.388	6460	0.177	0.128	1.38	0.168	0.404	0	NA	0	0.207692
ATP6V1B2	piMG		14500	0.212	0.0505	4.2	2.7e-05	0.000257	23200	-0.232	0.125	-1.86	0.0627	0.209	1	0.0941	0	0.207692
ATP6V1F	piMG		7570	0.0753	0.0497	1.52	0.13	0.275	8530	-0.032	0.124	-0.257	0.797	0.921	0	NA	0	0.207692
ATP6V1G1	piMG	ATP6V1G1	4900	0.185	0.0557	3.33	0.000879	0.00508	5560	0.306	0.131	2.34	0.0194	0.086	1	0.0365	1	0.207692
BRI3	piMG		5110	0.0677	0.0607	1.12	0.265	0.453	6990	0.05	0.127	0.394	0.694	0.872	0	NA	0	0.207692
C1QA	piMG		48900	0.42	0.0474	8.86	8.01e-19	7.51e-17	48300	0.0636	0.122	0.52	0.603	0.821	1	0.65	0	0.207692
C3AR1	piMG		19300	-0.0571	0.053	-1.08	0.281	0.471	23800	-0.228	0.118	-1.94	0.0529	0.185	0	NA	0	0.207692
CADM1	piMG	CADM1	8990	0.181	0.0552	3.29	0.00102	0.00572	8720	0.533	0.143	3.74	0.000183	0.00171	1	0.000634	1	0.207692
CANX	piMG		10600	-0.205	0.0549	-3.74	0.000181	0.00135	13200	-0.161	0.12	-1.34	0.181	0.425	1	0.235	0	0.207692
CD63	piMG		14100	0.218	0.0597	3.66	0.000253	0.00179	16700	0.158	0.123	1.29	0.198	0.451	1	0.247	0	0.207692
CD68	piMG		16100	-0.435	0.0479	-9.1	9.2e-20	9.93e-18	27500	-0.188	0.134	-1.4	0.162	0.396	1	0.223	0	0.207692
CD83	piMG		1620	-0.135	0.084	-1.61	0.107	0.239	3640	-0.547	0.18	-3.04	0.00236	0.0152	0	NA	0	0.207692
CD84	piMG		4840	0.0952	0.0658	1.45	0.148	0.302	4870	1	0.178	5.63	1.77e-08	3.56e-07	0	NA	0	0.207692
CD9	piMG		4890	0.0824	0.0693	1.19	0.234	0.416	4670	1.57	0.136	11.6	5.8e-31	7.34e-29	0	NA	0	0.207692
CLN8	piMG		923	0.118	0.0977	1.21	0.226	0.406	1550	0.575	0.177	3.25	0.00117	0.00843	0	NA	0	0.207692
CREG1	piMG	CREG1	8670	0.274	0.0639	4.29	1.8e-05	0.00018	10400	0.438	0.14	3.12	0.00178	0.0121	1	0.0047	1	0.207692
CSTB	piMG	CSTB	4430	-0.231	0.0563	-4.1	4.15e-05	0.000374	8380	-0.559	0.128	-4.36	1.31e-05	0.000159	1	5.77e-05	1	0.207692
CTSB	piMG		39.6	-0.421	0.414	-1.02	0.31	0.502	73.4	0.274	0.576	0.475	0.635	0.839	0	NA	0	0.207692
CTSD	piMG		86300	0.294	0.123	2.39	0.0169	0.0579	103000	0.842	0.115	7.36	1.9e-13	6.96e-12	0	NA	0	0.207692
CTSL	piMG		2900	0.0286	0.0839	0.341	0.733	0.847	5490	0.144	0.148	0.978	0.328	0.604	0	NA	0	0.207692
CTSS	piMG		18400	-0.185	0.0551	-3.36	0.000776	0.00457	24900	-0.00738	0.125	-0.059	0.953	0.983	1	0.953	0	0.207692
CTSZ	piMG		33200	-0.169	0.0416	-4.06	4.92e-05	0.000434	42400	-0.145	0.116	-1.25	0.212	0.469	1	0.259	0	0.207692
CXCL16	piMG		5230	-0.0887	0.0609	-1.46	0.145	0.298	8480	-0.293	0.125	-2.36	0.0185	0.0828	0	NA	0	0.207692
CYP27A1	piMG		406	-0.431	0.194	-2.22	0.0264	0.0821	2440	0.344	0.617	0.557	0.578	0.807	0	NA	0	0.207692
CYSTM1	piMG	CYSTM1	898	0.883	0.0949	9.31	1.33e-20	1.55e-18	782	1.4	0.223	6.27	3.57e-10	8.91e-09	1	4.71e-09	1	0.207692
DBI	piMG		14500	-0.0879	0.0609	-1.44	0.149	0.304	14900	-0.143	0.128	-1.12	0.263	0.533	0	NA	0	0.207692
DMXL2	piMG		571	0.0186	0.123	0.151	0.88	0.937	2340	-0.779	0.151	-5.17	2.32e-07	3.89e-06	0	NA	0	0.207692
DNASE2	piMG		4400	0.0813	0.0573	1.42	0.156	0.313	6870	0.491	0.136	3.61	0.000305	0.00269	0	NA	0	0.207692
EEPD1	piMG		400	-0.086	0.134	-0.64	0.522	0.7	436	0.164	0.273	0.599	0.549	0.788	0	NA	0	0.207692
ELL2	piMG		1050	0.0623	0.0993	0.627	0.53	0.707	2080	-0.514	0.155	-3.31	0.000934	0.00697	0	NA	0	0.207692
FAM20C	piMG		2050	-0.572	0.0744	-7.68	1.6e-14	8.21e-13	2280	0.246	0.162	1.52	0.128	0.339	1	0.18	0	0.207692
FCGR1A	piMG		5220	0.634	0.0728	8.71	3.05e-18	2.64e-16	9960	-0.39	0.125	-3.13	0.00176	0.012	1	0.0047	0	0.207692
FNIP2	piMG		2500	-0.0499	0.0665	-0.75	0.453	0.642	3670	0.442	0.143	3.1	0.00194	0.0129	0	NA	0	0.207692
FTH1	piMG	FTH1	96100	-0.162	0.0629	-2.58	0.00993	0.0377	253000	-0.518	0.116	-4.46	8.16e-06	0.000103	1	3.85e-05	1	0.207692
FTL	piMG		376000	0.03	0.0563	0.533	0.594	0.754	463000	-0.363	0.114	-3.17	0.00151	0.0105	0	NA	0	0.207692
GABARAPL2	piMG		2970	0.124	0.0698	1.78	0.0759	0.185	3050	0.0853	0.15	0.569	0.569	0.802	0	NA	0	0.207692
GAS7	piMG		5790	0.0137	0.0518	0.264	0.792	0.885	12600	-0.577	0.127	-4.54	5.74e-06	7.48e-05	0	NA	0	0.207692
GGA1	piMG		806	0.312	0.101	3.09	0.00198	0.01	1280	-0.0331	0.181	-0.183	0.855	0.946	1	0.868	0	0.207692
GLUL	piMG		9040	0.186	0.0551	3.38	0.00072	0.00429	11200	-0.406	0.122	-3.34	0.000848	0.00641	1	0.00243	0	0.207692
GM2A	piMG		33200	0.0766	0.0466	1.64	0.1	0.226	30100	0.953	0.135	7.05	1.83e-12	6.16e-11	0	NA	0	0.207692
GPNMB	piMG		6470	-0.541	0.173	-3.13	0.00176	0.00908	16000	1.94	0.385	5.04	4.69e-07	7.5e-06	1	3.87e-06	0	0.207692
GPX4	piMG		6430	-0.211	0.0517	-4.07	4.63e-05	0.000412	8350	-0.204	0.125	-1.63	0.102	0.292	1	0.15	0	0.207692
GRN	piMG		55900	-0.0371	0.0461	-0.805	0.421	0.615	47900	0.46	0.115	4	6.42e-05	0.000667	0	NA	0	0.207692
GSTO1	piMG		2920	0.167	0.0809	2.06	0.039	0.111	3950	-0.273	0.137	-1.99	0.0471	0.169	0	NA	0	0.207692
GYPC	piMG	GYPC	433	0.584	0.131	4.46	8.06e-06	8.78e-05	1250	0.941	0.207	4.55	5.38e-06	7.03e-05	1	2.73e-05	1	0.207692
HEXB	piMG		5880	-0.189	0.0607	-3.11	0.00185	0.00945	6330	0.325	0.136	2.4	0.0166	0.0763	1	0.0321	0	0.207692
HIF1A	piMG		10100	0.0911	0.0616	1.48	0.139	0.289	14100	-0.261	0.121	-2.16	0.031	0.124	0	NA	0	0.207692
HM13	piMG		10400	0.0504	0.0532	0.948	0.343	0.541	12900	0.2	0.123	1.63	0.104	0.295	0	NA	0	0.207692
HSD17B14	piMG	HSD17B14	954	0.544	0.0975	5.58	2.46e-08	4.61e-07	1070	1.34	0.188	7.13	1.02e-12	3.49e-11	1	2.25e-11	1	0.207692
IER5L	piMG		1470	0.19	0.0842	2.26	0.024	0.0758	1950	0.0856	0.158	0.542	0.588	0.811	0	NA	0	0.207692
IFI30	piMG		25200	-0.268	0.119	-2.25	0.0242	0.0763	22400	0.373	0.118	3.16	0.00155	0.0107	0	NA	0	0.207692
IGF2R	piMG	IGF2R	6270	0.186	0.0578	3.23	0.00125	0.00679	10900	0.303	0.124	2.44	0.0146	0.0689	1	0.0301	1	0.207692
IQGAP2	piMG		3190	0.0664	0.0622	1.07	0.286	0.477	3280	0.917	0.141	6.5	8.2e-11	2.26e-09	0	NA	0	0.207692
ISCU	piMG		1580	0.166	0.0774	2.15	0.0317	0.0948	2590	-0.327	0.155	-2.11	0.0345	0.134	0	NA	0	0.207692
ITGAX	piMG		4730	-0.0745	0.056	-1.33	0.184	0.353	4770	0.648	0.134	4.84	1.3e-06	1.93e-05	0	NA	0	0.207692
ITM2B	piMG	ITM2B	65800	0.395	0.0434	9.09	9.67e-20	1.03e-17	54500	0.863	0.127	6.78	1.2e-11	3.67e-10	1	1.98e-10	1	0.207692
KCTD12	piMG		48600	0.0558	0.0482	1.16	0.246	0.432	41400	0.316	0.116	2.73	0.00633	0.0348	0	NA	0	0.207692
LAMP2	piMG		11500	0.214	0.0581	3.69	0.000224	0.00163	13900	0.192	0.125	1.54	0.123	0.329	1	0.176	0	0.207692
LGALS1	piMG		15100	0.352	0.143	2.47	0.0136	0.0488	18900	-0.47	0.14	-3.36	0.000774	0.00594	1	0.00232	0	0.207692
LIMS1	piMG		11200	-0.0709	0.051	-1.39	0.164	0.325	11800	0.0887	0.122	0.728	0.467	0.73	0	NA	0	0.207692
LIPA	piMG	LIPA	38800	0.233	0.0585	3.98	7.02e-05	0.000592	49700	0.973	0.397	2.45	0.0142	0.0675	1	0.0301	1	0.207692
LITAF	piMG		20800	-0.235	0.0453	-5.19	2.15e-07	3.32e-06	18400	0.0877	0.118	0.741	0.459	0.722	1	0.513	0	0.207692
LPL	piMG		245	0.0484	0.198	0.245	0.807	0.894	481	1.46	0.29	5.02	5.16e-07	8.17e-06	0	NA	0	0.207692
MAFB	piMG		5810	0.168	0.0583	2.88	0.00401	0.018	15300	-0.565	0.12	-4.72	2.38e-06	3.36e-05	1	1.43e-05	0	0.207692
MARCKS	piMG		18900	0.177	0.0616	2.87	0.00411	0.0183	22400	-0.161	0.117	-1.37	0.169	0.406	1	0.228	0	0.207692
MGAT1	piMG		10400	-0.17	0.0639	-2.65	0.00793	0.0314	10300	0.139	0.123	1.13	0.258	0.526	1	0.304	0	0.207692
MGST3	piMG		2370	0.299	0.0757	3.95	7.94e-05	0.000657	2830	-0.064	0.145	-0.441	0.659	0.852	1	0.69	0	0.207692
MITF	piMG	MITF	549	0.412	0.123	3.36	0.000767	0.00452	689	0.945	0.235	4.03	5.61e-05	0.000588	1	0.000207	1	0.207692
MS4A7	piMG		2960	0.421	0.0676	6.23	4.66e-10	1.22e-08	3030	0.216	0.163	1.32	0.187	0.434	1	0.237	0	0.207692
MSR1	piMG		367	0.198	0.142	1.39	0.164	0.325	568	0.254	0.238	1.07	0.286	0.56	0	NA	0	0.207692
MT-ND5	piMG		151000	-0.0396	0.169	-0.235	0.814	0.899	183000	0.123	0.157	0.786	0.432	0.701	0	NA	0	0.207692
MYO1E	piMG		2880	0.261	0.0809	3.23	0.00124	0.00676	5780	0.254	0.13	1.95	0.0516	0.181	1	0.0812	0	0.207692
MYO9B	piMG		5640	-0.349	0.078	-4.47	7.68e-06	8.41e-05	9150	0.478	0.135	3.53	0.000421	0.00352	1	0.00139	0	0.207692
NAGK	piMG		2710	0.0676	0.0666	1.01	0.311	0.503	3410	-0.134	0.141	-0.953	0.341	0.616	0	NA	0	0.207692
NPC2	piMG		39400	-0.101	0.0501	-2.02	0.0433	0.121	34300	0.0944	0.136	0.692	0.489	0.748	0	NA	0	0.207692
NPL	piMG	NPL	1930	0.602	0.0841	7.16	8.31e-13	3.37e-11	3200	0.75	0.186	4.03	5.64e-05	0.00059	1	0.000207	1	0.207692
OLR1	piMG	OLR1	12100	0.162	0.0546	2.97	0.00299	0.0141	13100	0.543	0.129	4.2	2.71e-05	0.000308	1	0.000112	1	0.207692
PEBP1	piMG		4360	-0.306	0.0535	-5.71	1.1e-08	2.17e-07	4150	-0.069	0.136	-0.509	0.611	0.824	1	0.65	0	0.207692
PLA2G7	piMG		2980	-0.0115	0.0811	-0.141	0.888	0.941	2640	2.72	0.173	15.7	1.51e-55	7.11e-53	0	NA	0	0.207692
PLAUR	piMG		2990	0.204	0.0684	2.98	0.00287	0.0136	6850	-0.141	0.128	-1.1	0.271	0.541	1	0.314	0	0.207692
PLXNC1	piMG		14300	-0.407	0.047	-8.66	4.69e-18	4.01e-16	14400	0.0247	0.12	0.205	0.838	0.94	1	0.864	0	0.207692
PRDX1	piMG		16000	0.0709	0.0611	1.16	0.246	0.431	15800	-0.159	0.122	-1.3	0.193	0.442	0	NA	0	0.207692
PSAP	piMG	PSAP	320000	0.157	0.0605	2.6	0.00941	0.0362	301000	0.419	0.138	3.04	0.00234	0.0151	1	0.00594	1	0.207692
RASGRP3	piMG		5900	-0.0963	0.0644	-1.5	0.135	0.283	7020	-0.128	0.127	-1.01	0.313	0.586	0	NA	0	0.207692
RENBP	piMG	RENBP	1160	0.237	0.0865	2.74	0.00622	0.0258	1810	0.355	0.16	2.22	0.0265	0.11	1	0.0457	1	0.207692
RRAGD	piMG		1880	0.186	0.0891	2.09	0.0365	0.106	2680	0.322	0.151	2.13	0.0332	0.131	0	NA	0	0.207692
SAT1	piMG		13800	0.207	0.0508	4.07	4.72e-05	0.000419	15600	0.235	0.12	1.97	0.0491	0.174	1	0.0791	0	0.207692
SCARB2	piMG	SCARB2	4710	0.564	0.0693	8.14	3.9e-16	2.43e-14	7830	0.678	0.149	4.56	5.02e-06	6.66e-05	1	2.73e-05	1	0.207692
SDCBP	piMG		14000	0.141	0.0517	2.72	0.00656	0.0269	19700	-0.16	0.118	-1.36	0.174	0.414	1	0.23	0	0.207692
SGK1	piMG		3160	0.249	0.0742	3.35	0.000798	0.00467	7180	-0.337	0.141	-2.4	0.0165	0.0762	1	0.0321	0	0.207692
SH3PXD2A	piMG		822	0.192	0.105	1.83	0.0669	0.168	1690	0.697	0.19	3.66	0.000251	0.00227	0	NA	0	0.207692
SIRPA	piMG		18300	-0.00714	0.0514	-0.139	0.889	0.942	20100	0.676	0.119	5.69	1.27e-08	2.58e-07	0	NA	0	0.207692
SLC11A1	piMG		423	0.529	0.14	3.76	0.000167	0.00126	1800	-0.427	0.173	-2.47	0.0135	0.0648	1	0.0301	0	0.207692
SLC15A3	piMG		5670	0.0561	0.0596	0.94	0.347	0.546	8060	-0.0559	0.125	-0.447	0.655	0.85	0	NA	0	0.207692
SLC37A2	piMG		10300	-0.184	0.0513	-3.58	0.000345	0.00234	6620	1.15	0.155	7.41	1.24e-13	4.62e-12	1	4.11e-12	0	0.207692
SLC38A6	piMG	SLC38A6	337	0.594	0.143	4.16	3.17e-05	0.000296	509	1.26	0.263	4.77	1.87e-06	2.68e-05	1	1.23e-05	1	0.207692
SMS	piMG	SMS	3390	-0.205	0.057	-3.6	0.000314	0.00216	3810	-0.308	0.138	-2.23	0.0255	0.107	1	0.0457	1	0.207692
SNX24	piMG		415	0.204	0.13	1.56	0.119	0.258	628	0.00268	0.226	0.0118	0.991	0.997	0	NA	0	0.207692
SOAT1	piMG		4150	-0.0815	0.0587	-1.39	0.165	0.326	4610	0.313	0.136	2.31	0.0211	0.0918	0	NA	0	0.207692
SPP1	piMG		341000	0.648	0.205	3.16	0.00157	0.00822	1320000	-1.08	0.113	-9.55	1.34e-21	9.26e-20	1	8.86e-20	0	0.207692
SQSTM1	piMG	SQSTM1	3950	-0.177	0.0696	-2.55	0.0109	0.0406	7820	-0.521	0.149	-3.49	0.000487	0.00399	1	0.00153	1	0.207692
TALDO1	piMG		7480	0.0333	0.0545	0.61	0.542	0.716	7970	-0.24	0.125	-1.91	0.0557	0.191	0	NA	0	0.207692
TGFBR1	piMG		11200	0.0915	0.0531	1.72	0.0847	0.2	14400	0.673	0.126	5.33	9.61e-08	1.75e-06	0	NA	0	0.207692
TIMP2	piMG		11800	-0.136	0.045	-3.03	0.00246	0.012	13500	0.239	0.125	1.91	0.056	0.192	1	0.0859	0	0.207692
TMEM144	piMG		1930	0.051	0.0684	0.745	0.456	0.645	1240	2.67	0.212	12.6	2.02e-36	3.36e-34	0	NA	0	0.207692
TNFAIP2	piMG	TNFAIP2	945	-0.541	0.102	-5.3	1.18e-07	1.93e-06	1640	-0.935	0.191	-4.89	1.03e-06	1.55e-05	1	7.57e-06	1	0.207692
TPP1	piMG	TPP1	34000	0.143	0.0524	2.73	0.00642	0.0265	30300	0.378	0.128	2.96	0.00309	0.0191	1	0.00755	1	0.207692
TREM2	piMG		3000	-0.434	0.0839	-5.17	2.33e-07	3.54e-06	4480	1.17	0.478	2.45	0.0143	0.0676	1	0.0301	0	0.207692
TXNRD1	piMG	TXNRD1	7300	-0.139	0.0531	-2.62	0.00876	0.0342	8870	-0.277	0.125	-2.21	0.027	0.112	1	0.0457	1	0.207692
UGCG	piMG		2550	-0.086	0.0636	-1.35	0.176	0.342	3690	-0.201	0.153	-1.31	0.19	0.438	0	NA	0	0.207692
UQCRB	piMG	UQCRB	9660	0.24	0.0494	4.86	1.15e-06	1.52e-05	9410	0.282	0.128	2.21	0.027	0.111	1	0.0457	1	0.207692
VEGFB	piMG		3010	0.0247	0.0652	0.378	0.706	0.83	3540	0.23	0.14	1.64	0.101	0.289	0	NA	0	0.207692
ZC3H12C	piMG		1000	-0.0341	0.0943	-0.362	0.717	0.837	1900	0.247	0.163	1.51	0.13	0.341	0	NA	0	0.207692
